# Mitochondrial rewiring supports survival of triple negative breast cancer cells after ionizing radiation

**DOI:** 10.64898/2026.09.03.748963

**Authors:** Steven W. Wall, Karen Wang, Allison Greer, Mokryun L. Baek, Audra Lane, Mariah J. Berner, Jonathan T. Lei, Ángel A. Garcés, Sofia Khoury, Emily G. Caggiano, Matthew D. Meyer, Sarah Latka, Hugo Villanueva, Emil Schüler, Cullen M. Taniguchi, Rutulkumar Patel, Gloria V. Echeverria

## Abstract

Triple negative breast cancer (TNBC) is an aggressive disease with limited therapeutic options. Conventional treatments include neoadjuvant chemo-immunotherapy followed by surgical resection and may include further adjuvant immunotherapy and/or radiotherapy of the tumor bed and lymph nodes. Nonetheless, TNBC patients with residual disease have rapid metastatic recurrence. While the roles of metabolic and mitochondrial adaptations in chemotherapeutic resistance have been the subject of many studies, their importance in the context of ionizing radiation (IR) therapy remains poorly understood. We established longitudinal in vitro models of post-IR human TNBC, characterized by cellular regression to a residual phenotypic state, then eventual cell repopulation. This was accompanied by plastic adoption of unique metabolic, proteomic, and morphologic features that largely reverted when cells regrew. Following IR, residual cells exhibited extensive mitochondrial rewiring, including elevated mitochondrial content, oxidative phosphorylation (oxphos) rates, cristae structures, and metabolite levels. Concomitantly, levels of the short protein isoform of the mitochondrial inner membrane protein optic atrophy 1 (OPA1) were significantly elevated in residual cells, and OPA1 knockout ablated mitochondrial adaptations induced by IR. OPA1 genetic or pharmacologic perturbations led to improved cellular responses to IR. Metabolomic and proteomic analyses of radio-residual cells uncovered a coordinated program of antioxidant and redox capacity elevation with mitochondrial metabolism, which was corroborated by analyses of external datasets. Together, these findings provide evidence that TNBC cells surviving radiotherapy adopt an OPA1-dependent program of mitochondrial reorganization that supports their survival and regrowth, thereby positioning OPA1 as a therapeutic dependency that could improve radiotherapy efficacy in TNBC.
