## Supplemental Table 4 for "Mitochondrial rewiring supports survival of triple negative breast cancer cells after ionizing radiation"

pathway	F	df1	df2	pval	padj	mean_Untreated	mean_Day2	mean_Day5	collection	n_genes_total	n_genes_measured	included_in_gsva	genes_measured
Mitochondrial_central_dogma	48.0400828	2	9	1.57E-05	8.92E-05	0.225956827	0.041633597	-0.242500874	MitoCarta3.0	231	214	TRUE	AARS2;ALKBH1;ANGEL2;APEX1;ATAD3A;ATAD3B;CARS2;CDK5RAP1;CHCHD1;COA3;DAP3;DARS2;DDX28;DHX30;DNA2;DUS2;EARS2;ELAC2;ENDOG;ERAL1;EXD2;EXOG;FARS2;FASTK;FASTKD1;FASTKD2;FASTKD3;FASTKD5;GADD45GIP1;GARS1;GATB;GATC;GFM1;GFM2;GRSF1;GTPBP10;GTPBP3;GUF1;HARS2;HEMK1;HSD17B10;IARS2;KARS1;LACTB2;LARS2;LIG3;LRPPRC;MALSU1;MARS2;METAP1D;METTL15;METTL17;METTL5;METTL8;MGME1;MIEF1;MPV17L2;MRM1;MRM2;MRM3;MRPL1;MRPL10;M…
mtDNA_maintenance	60.94771308	2	9	5.86E-06	4.88E-05	0.404302329	-0.21190256	-0.278905279	MitoCarta3.0	31	27	TRUE	APEX1;ATAD3A;ATAD3B;DNA2;ENDOG;EXOG;LIG3;MGME1;MTERF1;MUTYH;OGG1;POLB;POLDIP2;POLG;POLG2;POLRMT;PPA2;PRIMPOL;RECQL4;RNASEH1;SSBP1;TFAM;TFB2M;TOP1MT;TOP3A;TWNK;UNG
mtDNA_replication	44.291708	2	9	2.20E-05	9.91E-05	0.371654509	-0.399838784	-0.101129144	MitoCarta3.0	14	14	TRUE	DNA2;EXOG;LIG3;MGME1;POLG;POLG2;POLRMT;RNASEH1;SSBP1;TFAM;TFB2M;TOP1MT;TOP3A;TWNK
mtDNA_nucleoid	39.00413404	2	9	3.68E-05	1.42E-04	0.52561306	-0.294557246	-0.173967415	MitoCarta3.0	11	10	TRUE	ATAD3A;ATAD3B;MTERF1;POLDIP2;POLG;POLG2;POLRMT;SSBP1;TFAM;TWNK
mtDNA_repair	16.94884464	2	9	8.87E-04	0.001616408	0.443785078	0.032557779	-0.376709502	MitoCarta3.0	9	9	TRUE	APEX1;EXOG;LIG3;OGG1;POLB;POLG;PRIMPOL;RECQL4;UNG
mtRNA_metabolism	34.61650645	2	9	5.94E-05	2.02E-04	0.264413406	0.013210521	-0.242393661	MitoCarta3.0	76	72	TRUE	ALKBH1;ANGEL2;CDK5RAP1;DDX28;DHX30;DUS2;ELAC2;ENDOG;ERAL1;FASTK;FASTKD1;FASTKD2;FASTKD3;FASTKD5;GRSF1;GTPBP3;HSD17B10;LACTB2;LRPPRC;METTL15;METTL17;METTL5;METTL8;MRM1;MRM2;MRM3;MRPL47;MRPS7;MRPS9;MTERF1;MTO1;MTPAP;MYG1;NGRN;NOA1;NSUN2;NSUN4;OSGEPL1;PDE12;PNPT1;POLRMT;PPA2;PRORP;PTCD2;PUS1;QTRT1;RCC1L;REXO2;RMND1;RNASEH1;RPUSD3;RPUSD4;SLIRP;SUPV3L1;TBRG4;TEFM;TFAM;TFB1M;TFB2M;THG1L;TOP1MT;TRIT1;TR…
Transcription	0.736778225	2	9	0.505437537	0.520753826	0.145279902	-0.039372421	-0.149161398	MitoCarta3.0	8	6	TRUE	MTERF1;POLRMT;TEFM;TFAM;TFB2M;TOP1MT
mtRNA_granules	14.73874393	2	9	0.001447642	0.002545853	0.244299225	0.117091663	-0.322411725	MitoCarta3.0	28	27	TRUE	ALKBH1;DDX28;DHX30;ERAL1;FASTK;FASTKD1;FASTKD2;FASTKD5;GRSF1;HSD17B10;MRM1;MRM2;MRPL47;MRPS7;MRPS9;MTPAP;NOA1;PRORP;PTCD2;PUS1;RMND1;RPUSD3;RPUSD4;SUPV3L1;TFB1M;TRMT10C;TRUB2
Polycistronic_mtRNA_processing	7.931960767	2	9	0.010328279	0.015049778	0.269658941	-0.052290495	-0.165864007	MitoCarta3.0	13	13	TRUE	ELAC2;FASTK;FASTKD1;FASTKD2;FASTKD3;FASTKD5;GRSF1;HSD17B10;PRORP;PTCD2;TBRG4;TRMT10C;YBEY
mt-tRNA_modifications	18.35373661	2	9	6.67E-04	0.001308415	0.262167612	-0.222939508	-0.060315748	MitoCarta3.0	22	21	TRUE	ALKBH1;CDK5RAP1;DUS2;GTPBP3;HSD17B10;MTO1;NSUN2;OSGEPL1;PUS1;QTRT1;RPUSD4;THG1L;TRIT1;TRMT1;TRMT10C;TRMT2B;TRMT5;TRMT61B;TRMU;TRNT1;YRDC
mt-rRNA_modifications	44.74684888	2	9	2.11E-05	9.91E-05	0.256807401	0.237796926	-0.304208423	MitoCarta3.0	18	18	TRUE	METTL15;METTL17;METTL5;MRM1;MRM2;MRM3;MTPAP;MYG1;NGRN;NSUN4;RCC1L;RPUSD3;RPUSD4;TFB1M;TRIT1;TRMT2B;TRMT61B;TRUB2
mtRNA_stability_and_decay	4.370306008	2	9	0.047177248	0.057976859	0.206132146	-0.120630998	-0.087788383	MitoCarta3.0	17	17	TRUE	ENDOG;FASTK;FASTKD1;FASTKD2;FASTKD3;FASTKD5;GRSF1;LACTB2;LRPPRC;MTPAP;PDE12;PNPT1;REXO2;RNASEH1;SLIRP;SUPV3L1;TBRG4
Translation	30.10523719	2	9	1.03E-04	3.00E-04	0.178296691	0.098160824	-0.24716911	MitoCarta3.0	155	144	TRUE	AARS2;CARS2;CHCHD1;COA3;DAP3;DARS2;DDX28;DHX30;EARS2;ERAL1;EXD2;FARS2;FASTKD2;GADD45GIP1;GARS1;GATB;GATC;GFM1;GFM2;GRSF1;GTPBP10;GUF1;HARS2;HEMK1;IARS2;KARS1;LARS2;LRPPRC;MALSU1;MARS2;METAP1D;METTL17;MIEF1;MPV17L2;MRM2;MRM3;MRPL1;MRPL10;MRPL11;MRPL13;MRPL14;MRPL15;MRPL16;MRPL17;MRPL18;MRPL19;MRPL2;MRPL20;MRPL21;MRPL22;MRPL23;MRPL24;MRPL27;MRPL28;MRPL3;MRPL30;MRPL32;MRPL33;MRPL34;MRPL35;MRPL37;MRP…
Mitochondrial_ribosome	74.73573134	2	9	2.48E-06	3.16E-05	0.25017108	0.268193668	-0.425100196	MitoCarta3.0	83	76	TRUE	CHCHD1;DAP3;GADD45GIP1;MRPL1;MRPL10;MRPL11;MRPL13;MRPL14;MRPL15;MRPL16;MRPL17;MRPL18;MRPL19;MRPL2;MRPL20;MRPL21;MRPL22;MRPL23;MRPL24;MRPL27;MRPL28;MRPL3;MRPL30;MRPL32;MRPL33;MRPL34;MRPL35;MRPL37;MRPL38;MRPL39;MRPL4;MRPL40;MRPL41;MRPL42;MRPL43;MRPL44;MRPL45;MRPL46;MRPL47;MRPL48;MRPL49;MRPL50;MRPL51;MRPL53;MRPL55;MRPL57;MRPL58;MRPL9;MRPS10;MRPS11;MRPS12;MRPS14;MRPS15;MRPS16;MRPS18A;MRPS18B;MRPS2;MR…
Mitochondrial_ribosome_assembly	61.20394435	2	9	5.76E-06	4.88E-05	0.371591379	0.110974908	-0.416813297	MitoCarta3.0	24	23	TRUE	DDX28;DHX30;ERAL1;FASTKD2;GRSF1;GTPBP10;MALSU1;METTL17;MIEF1;MPV17L2;MRM2;MRM3;MTERF3;MTERF4;MTG1;MTG2;NGRN;NOA1;NSUN4;PTCD3;TFB1M;TRMT61B;YBEY
Translation_factors	9.890679313	2	9	0.005346757	0.008390296	0.162115518	-0.380479966	0.199283761	MitoCarta3.0	16	14	TRUE	COA3;GFM1;GFM2;HEMK1;MRPL58;MRRF;MTIF2;MTIF3;MTRF1;MTRF1L;TACO1;TIMM21;TSFM;TUFM
mt-tRNA_synthetases	1.80551509	2	9	0.21913601	0.240342721	-0.117192011	-0.061206124	0.130108658	MitoCarta3.0	22	22	TRUE	AARS2;CARS2;DARS2;EARS2;FARS2;GARS1;GATB;GATC;HARS2;IARS2;KARS1;LARS2;MARS2;NARS2;PARS2;QRSL1;RARS2;SARS2;TARS2;VARS2;WARS2;YARS2
Protein_import_sorting_and_homeostasis	3.265897062	2	9	0.085821081	0.101787793	-0.076358867	-0.087734492	0.157754067	MitoCarta3.0	86	76	TRUE	AFG1L;AFG3L2;AGK;AIFM1;ATAD1;ATP23;CASP3;CASP8;CASP9;CHCHD4;CLPB;CLPP;CLPX;DNAJA3;DNAJC11;DNAJC15;DNAJC19;DNLZ;FKBP10;GRPEL1;GRPEL2;HSPD1;HSPE1;HTRA2;IDE;LACTB;LAP3;LONP1;MAIP1;METAP1D;MIPEP;MTX1;MTX2;MUL1;NLN;NRDC;OMA1;OXA1L;PARK7;PARL;PDF;PHB2;PITRM1;PMPCA;PMPCB;SAMM50;SPG7;STOML2;TIMM10;TIMM10B;TIMM13;TIMM17B;TIMM21;TIMM22;TIMM23;TIMM29;TIMM44;TIMM50;TIMM8A;TIMM8B;TIMM9;TOMM20;TOMM22;TOMM34;TO…
Protein_import_and_sorting	4.713610283	2	9	0.039766928	0.049744097	0.03721113	-0.214960269	0.091528735	MitoCarta3.0	48	41	TRUE	AGK;AIFM1;CHCHD4;DNAJC11;DNAJC15;DNAJC19;GRPEL1;GRPEL2;MIPEP;MTX1;MTX2;NRDC;OXA1L;PMPCA;PMPCB;SAMM50;TIMM10;TIMM10B;TIMM13;TIMM17B;TIMM21;TIMM22;TIMM23;TIMM29;TIMM44;TIMM50;TIMM8A;TIMM8B;TIMM9;TOMM20;TOMM22;TOMM34;TOMM40;TOMM40L;TOMM5;TOMM6;TOMM7;TOMM70;UQCRC1;UQCRC2;XPNPEP3
TOM	1.844468644	2	9	0.213146234	0.236314303	-0.158616591	-0.223039605	0.172660451	MitoCarta3.0	9	9	TRUE	TOMM20;TOMM22;TOMM34;TOMM40;TOMM40L;TOMM5;TOMM6;TOMM7;TOMM70
Import_motor	1.61939476	2	9	0.250765736	0.272107501	0.233908107	-0.026456482	-0.192644054	MitoCarta3.0	6	5	TRUE	DNAJC15;DNAJC19;GRPEL1;GRPEL2;TIMM44
Preprotein_cleavage	0.333686488	2	9	0.724774922	0.726626509	-0.119737783	0.092296226	-0.022602822	MitoCarta3.0	8	6	TRUE	MIPEP;PMPCA;PMPCB;UQCRC1;UQCRC2;XPNPEP3
Protein_homeostasis	1.117837252	2	9	0.36846405	0.383503398	-0.085553375	0.063609174	0.051604439	MitoCarta3.0	51	46	TRUE	AFG1L;AFG3L2;ATAD1;ATP23;CASP3;CASP8;CASP9;CLPB;CLPP;CLPX;DNAJA3;DNLZ;FKBP10;HSPD1;HSPE1;HTRA2;IDE;LACTB;LAP3;LONP1;MAIP1;METAP1D;MIPEP;MUL1;NLN;NRDC;OMA1;PARK7;PARL;PDF;PHB2;PITRM1;PMPCA;PMPCB;SPG7;STOML2;TIMM10;TIMM10B;TIMM13;TIMM8A;TIMM8B;TIMM9;TRAP1;USP30;XPNPEP3;YME1L1
Proteases	6.14357551	2	9	0.02077602	0.027883606	-0.198214968	0.128259833	0.122719964	MitoCarta3.0	28	26	TRUE	AFG1L;AFG3L2;ATAD1;ATP23;CASP3;CASP9;CLPB;CLPP;CLPX;HTRA2;IDE;LACTB;LAP3;LONP1;METAP1D;MIPEP;NLN;OMA1;PARL;PITRM1;PMPCA;PMPCB;SPG7;USP30;XPNPEP3;YME1L1
Chaperones	2.111514846	2	9	0.177052439	0.200659431	0.171816447	0.014846786	-0.186314174	MitoCarta3.0	16	15	TRUE	DNAJA3;DNLZ;FKBP10;HSPD1;HSPE1;MAIP1;NRDC;PHB2;TIMM10;TIMM10B;TIMM13;TIMM8A;TIMM8B;TIMM9;TRAP1
OXPHOS	50.76665481	2	9	1.25E-05	8.00E-05	-0.224233681	-0.21358511	0.300416671	MitoCarta3.0	169	129	TRUE	ACAD9;AIFM1;ATP5F1A;ATP5F1B;ATP5F1C;ATP5F1D;ATP5F1E;ATP5ME;ATP5PB;ATP5PD;ATP5PF;ATP5PO;ATPAF1;ATPAF2;BCS1L;CMC1;CMC2;COA1;COA3;COA4;COA6;COA7;COX10;COX11;COX15;COX17;COX18;COX19;COX20;COX4I1;COX5A;COX5B;COX6B1;COX6C;COX7A2;COX7A2L;COX7C;CYC1;CYCS;DMAC2;DMAC2L;ECSIT;FOXRED1;HCCS;LYRM7;MT-ATP6;MT-ATP8;MT-CO1;MT-CO2;MT-CO3;MT-CYB;MT-ND2;MT-ND3;MT-ND4;MT-ND5;MT-ND6;NDUFA10;NDUFA11;NDUFA12;NDUFA13;NDU…
OXPHOS_subunits	149.4133466	2	9	1.25E-07	4.25E-06	-0.400387413	-0.154151389	0.424585854	MitoCarta3.0	102	80	TRUE	ATP5F1A;ATP5F1B;ATP5F1C;ATP5F1D;ATP5F1E;ATP5ME;ATP5PB;ATP5PD;ATP5PF;ATP5PO;COX4I1;COX5A;COX5B;COX6B1;COX6C;COX7A2;COX7A2L;COX7C;CYC1;CYCS;DMAC2L;HCCS;MT-ATP6;MT-ATP8;MT-CO1;MT-CO2;MT-CO3;MT-CYB;MT-ND2;MT-ND3;MT-ND4;MT-ND5;MT-ND6;NDUFA10;NDUFA11;NDUFA12;NDUFA13;NDUFA2;NDUFA4;NDUFA5;NDUFA6;NDUFA7;NDUFA8;NDUFA9;NDUFAB1;NDUFB1;NDUFB10;NDUFB11;NDUFB3;NDUFB4;NDUFB5;NDUFB6;NDUFB7;NDUFB8;NDUFB9;NDUFC1;ND…
OXPHOS_assembly_factors	9.644690232	2	9	0.00577811	0.008929807	0.107939951	-0.250272063	0.061658706	MitoCarta3.0	68	50	TRUE	ACAD9;AIFM1;ATPAF1;ATPAF2;BCS1L;CMC1;CMC2;COA1;COA3;COA4;COA6;COA7;COX10;COX11;COX15;COX17;COX18;COX19;COX20;COX7A2L;DMAC2;ECSIT;FOXRED1;LYRM7;NDUFAF1;NDUFAF2;NDUFAF3;NDUFAF4;NDUFAF5;NDUFAF6;NDUFAF7;PET100;PNKD;RAB5IF;SCO1;SCO2;SDHAF2;SDHAF4;SMIM20;SURF1;TACO1;TIMM21;TIMMDC1;TMEM126A;TMEM126B;TMEM186;TMEM70;TTC19;UQCC1;UQCC2
Complex_I	23.20799964	2	9	2.80E-04	6.36E-04	-0.234318553	-0.144408504	0.304932607	MitoCarta3.0	66	57	TRUE	ACAD9;AIFM1;COA1;DMAC2;ECSIT;FOXRED1;MT-ND2;MT-ND3;MT-ND4;MT-ND5;MT-ND6;NDUFA10;NDUFA11;NDUFA12;NDUFA13;NDUFA2;NDUFA5;NDUFA6;NDUFA7;NDUFA8;NDUFA9;NDUFAB1;NDUFAF1;NDUFAF2;NDUFAF3;NDUFAF4;NDUFAF5;NDUFAF6;NDUFAF7;NDUFB1;NDUFB10;NDUFB11;NDUFB3;NDUFB4;NDUFB5;NDUFB6;NDUFB7;NDUFB8;NDUFB9;NDUFC1;NDUFC2;NDUFS1;NDUFS2;NDUFS3;NDUFS4;NDUFS5;NDUFS6;NDUFS7;NDUFS8;NDUFV1;NDUFV2;NDUFV3;TIMMDC1;TMEM126A;TMEM126B;…
CI_subunits	45.59571419	2	9	1.95E-05	9.91E-05	-0.334114633	-0.13655132	0.381518933	MitoCarta3.0	44	39	TRUE	MT-ND2;MT-ND3;MT-ND4;MT-ND5;MT-ND6;NDUFA10;NDUFA11;NDUFA12;NDUFA13;NDUFA2;NDUFA5;NDUFA6;NDUFA7;NDUFA8;NDUFA9;NDUFAB1;NDUFB1;NDUFB10;NDUFB11;NDUFB3;NDUFB4;NDUFB5;NDUFB6;NDUFB7;NDUFB8;NDUFB9;NDUFC1;NDUFC2;NDUFS1;NDUFS2;NDUFS3;NDUFS4;NDUFS5;NDUFS6;NDUFS7;NDUFS8;NDUFV1;NDUFV2;NDUFV3
CI_assembly_factors	2.563225423	2	9	0.131505074	0.152426336	0.02415006	-0.186635957	0.110402467	MitoCarta3.0	22	18	TRUE	ACAD9;AIFM1;COA1;DMAC2;ECSIT;FOXRED1;NDUFAF1;NDUFAF2;NDUFAF3;NDUFAF4;NDUFAF5;NDUFAF6;NDUFAF7;TIMMDC1;TMEM126A;TMEM126B;TMEM186;TMEM70
Complex_II	3.602101196	2	9	0.07091969	0.085103628	-0.278909963	0.039494806	0.142352728	MitoCarta3.0	8	6	TRUE	SDHA;SDHAF2;SDHAF4;SDHB;SDHC;SDHD
Complex_III	40.56826125	2	9	3.14E-05	1.28E-04	-0.349860982	-0.280003911	0.402658781	MitoCarta3.0	16	15	TRUE	BCS1L;CYC1;LYRM7;MT-CYB;TTC19;UQCC1;UQCC2;UQCR10;UQCR11;UQCRB;UQCRC1;UQCRC2;UQCRFS1;UQCRH;UQCRQ
CIII_subunits	60.08482396	2	9	6.22E-06	4.88E-05	-0.43129889	-0.371262712	0.543314926	MitoCarta3.0	10	10	TRUE	CYC1;MT-CYB;UQCR10;UQCR11;UQCRB;UQCRC1;UQCRC2;UQCRFS1;UQCRH;UQCRQ
CIII_assembly_factors	0.33094662	2	9	0.726626509	0.726626509	-0.063824975	-0.012706845	0.057692752	MitoCarta3.0	6	5	TRUE	BCS1L;LYRM7;TTC19;UQCC1;UQCC2
Complex_IV	10.34630349	2	9	0.004647012	0.007523734	0.038621676	-0.331020714	0.177646029	MitoCarta3.0	51	34	TRUE	CMC1;CMC2;COA1;COA3;COA4;COA6;COA7;COX10;COX11;COX15;COX17;COX18;COX19;COX20;COX4I1;COX5A;COX5B;COX6B1;COX6C;COX7A2;COX7A2L;COX7C;MT-CO1;MT-CO2;MT-CO3;NDUFA4;PET100;PNKD;SCO1;SCO2;SMIM20;SURF1;TACO1;TIMM21
CIV_subunits	22.71943709	2	9	3.04E-04	6.74E-04	-0.406803722	-0.084730125	0.453987997	MitoCarta3.0	21	12	TRUE	COX4I1;COX5A;COX5B;COX6B1;COX6C;COX7A2;COX7A2L;COX7C;MT-CO1;MT-CO2;MT-CO3;NDUFA4
CIV_assembly_factors	27.33806522	2	9	1.50E-04	4.14E-04	0.33268562	-0.400113132	-0.006599858	MitoCarta3.0	30	22	TRUE	CMC1;CMC2;COA1;COA3;COA4;COA6;COA7;COX10;COX11;COX15;COX17;COX18;COX19;COX20;PET100;PNKD;SCO1;SCO2;SMIM20;SURF1;TACO1;TIMM21
Complex_V	25.33165509	2	9	2.01E-04	4.77E-04	-0.412197995	-0.098664689	0.400281944	MitoCarta3.0	26	16	TRUE	ATP5F1A;ATP5F1B;ATP5F1C;ATP5F1D;ATP5F1E;ATP5ME;ATP5PB;ATP5PD;ATP5PF;ATP5PO;ATPAF1;ATPAF2;DMAC2L;MT-ATP6;MT-ATP8;TMEM70
CV_subunits	23.55024185	2	9	2.65E-04	6.15E-04	-0.447046722	-0.021208541	0.435197573	MitoCarta3.0	21	13	TRUE	ATP5F1A;ATP5F1B;ATP5F1C;ATP5F1D;ATP5F1E;ATP5ME;ATP5PB;ATP5PD;ATP5PF;ATP5PO;DMAC2L;MT-ATP6;MT-ATP8
Metabolism	97.46037142	2	9	7.97E-07	1.63E-05	-0.293007554	-0.079666152	0.323635116	MitoCarta3.0	461	347	TRUE	AASS;ABCB10;ABCB6;ABCB7;ABHD10;ABHD11;ACAA1;ACAA2;ACACA;ACAD10;ACAD11;ACAD8;ACADM;ACADS;ACADSB;ACADVL;ACAT1;ACLY;ACO2;ACOT11;ACOT13;ACOT2;ACOT7;ACOT9;ACP6;ACSF2;ACSF3;ACSL1;ACSS3;AGK;AGPAT4;AGPAT5;AIFM2;AK2;AK3;AK4;AKR7A2;ALAS1;ALDH18A1;ALDH1B1;ALDH1L1;ALDH2;ALDH3A2;ALDH4A1;ALDH5A1;ALDH6A1;ALDH7A1;ALDH9A1;AMACR;ARG2;AUH;BCAT2;BCKDHA;BCKDHB;BCKDK;BDH1;BOLA3;BPHL;CAT;CBR3;CBR4;CHCHD7;CHPT1;CISD1;CK…
Carbohydrate_metabolism	35.13882216	2	9	5.60E-05	1.97E-04	-0.418666296	-0.17725276	0.463331876	MitoCarta3.0	73	58	TRUE	ABHD11;ACAA2;ACAT1;ACLY;ACO2;AUH;BDH1;CS;D2HGDH;DCXR;DLAT;DLD;DLST;FAHD1;FH;GOT2;GPD2;HADHB;HMGCL;IDH2;IDH3A;IDH3B;IDH3G;L2HGDH;MCEE;MDH2;ME2;ME3;MMUT;MPC2;MRPS36;OGDH;OXCT1;PC;PCCA;PCCB;PCK2;PDHA1;PDHB;PDHX;PDK1;PDK2;PDK3;PDP1;PDP2;PDPR;RPIA;SDHA;SDHB;SDHC;SDHD;SLC25A1;SLC25A11;SLC25A12;SLC25A13;SUCLA2;SUCLG1;SUCLG2
Gluconeogenesis	31.47843682	2	9	8.65E-05	2.75E-04	-0.63291348	-0.120178337	0.6421056	MitoCarta3.0	9	6	TRUE	MDH2;MPC2;PC;PCK2;SLC25A1;SLC25A11
Malate-aspartate_shuttle	26.90969229	2	9	1.59E-04	4.25E-04	-0.564856843	-0.155711148	0.66152369	MitoCarta3.0	6	5	TRUE	GOT2;MDH2;SLC25A11;SLC25A12;SLC25A13
Pyruvate_metabolism	20.10670685	2	9	4.78E-04	0.001016423	-0.329618928	-0.125587686	0.377544925	MitoCarta3.0	16	12	TRUE	DLAT;DLD;MPC2;PDHA1;PDHB;PDHX;PDK1;PDK2;PDK3;PDP1;PDP2;PDPR
TCA_cycle	13.34988019	2	9	0.002028138	0.003506272	-0.47699068	-0.142872942	0.435706099	MitoCarta3.0	20	19	TRUE	ACO2;CS;DLD;DLST;FH;IDH2;IDH3A;IDH3B;IDH3G;MDH2;MRPS36;OGDH;SDHA;SDHB;SDHC;SDHD;SUCLA2;SUCLG1;SUCLG2
TCA-associated	19.40362596	2	9	5.45E-04	0.001134419	-0.462923706	-0.105741046	0.575627525	MitoCarta3.0	15	12	TRUE	ABHD11;ACLY;D2HGDH;FAHD1;L2HGDH;ME2;ME3;MPC2;PC;PCK2;SLC25A1;SLC25A11
Ketone_metabolism	52.72038696	2	9	1.07E-05	7.61E-05	-0.595883055	-0.266704358	0.635651442	MitoCarta3.0	8	6	TRUE	ACAA2;ACAT1;BDH1;HADHB;HMGCL;OXCT1
Lipid_metabolism	90.52791895	2	9	1.09E-06	1.86E-05	-0.365180673	-0.043936997	0.393455728	MitoCarta3.0	123	93	TRUE	ACAA1;ACAA2;ACACA;ACAD10;ACAD11;ACADM;ACADS;ACADSB;ACADVL;ACAT1;ACOT11;ACOT13;ACOT2;ACOT7;ACOT9;ACP6;ACSF2;ACSF3;ACSL1;ACSS3;AGK;AGPAT4;AGPAT5;AMACR;CBR4;CHPT1;CPT1A;CPT2;CRAT;CROT;CYB5R3;DBI;DECR1;DHRS1;ECH1;ECHDC1;ECHS1;ECI1;ECI2;EHHADH;ETFA;ETFB;ETFDH;FASN;FDPS;FDX1;FDXR;GCSH;GPAM;GPAT2;HADH;HADHA;HADHB;HINT2;HSD17B10;HSD17B4;HSD17B8;IDI1;LACTB;LIAS;LYPLA1;LYPLAL1;MCAT;MCEE;MECR;MGST3;MLYCD;MM…
Fatty_acid_oxidation	43.28908659	2	9	2.41E-05	1.03E-04	-0.443395996	-0.165036954	0.51549445	MitoCarta3.0	44	32	TRUE	ACAA2;ACAD10;ACAD11;ACADM;ACADS;ACADSB;ACADVL;ACAT1;ACOT11;ACSF2;ACSL1;AMACR;CPT1A;CPT2;CRAT;CROT;DECR1;ECHS1;ECI1;ECI2;ETFA;ETFB;ETFDH;HADH;HADHA;HADHB;HSD17B10;MCEE;MMUT;PCCA;PCCB;SLC25A20
Type_II_fatty_acid_synthesis	9.894440086	2	9	0.005340474	0.008390296	-0.257923711	-0.002149154	0.192769223	MitoCarta3.0	9	8	TRUE	ACACA;ACSF3;CBR4;HSD17B8;MCAT;MECR;NDUFAB1;OXSM
Cardiolipin_synthesis	17.25594041	2	9	8.32E-04	0.001543808	-0.166977608	-0.347544804	0.366880066	MitoCarta3.0	16	13	TRUE	AGPAT4;AGPAT5;GPAM;GPAT2;HADHA;PGS1;PLD6;PLSCR3;PNPLA8;PRELID1;PTPMT1;TAMM41;TRIAP1
Cholesterol_bile_acid_steroid_synthesis	18.6195844	2	9	6.33E-04	0.001266415	-0.508186561	0.182637689	0.331043108	MitoCarta3.0	14	8	TRUE	DHRS1;FDX1;FDXR;HINT2;HSD17B10;HSD17B8;OSBPL1A;SCP2
Phospholipid_metabolism	6.560633808	2	9	0.01747617	0.023767591	-0.146913634	-0.117678207	0.210797072	MitoCarta3.0	23	21	TRUE	ACP6;AGK;AGPAT4;AGPAT5;CHPT1;GPAM;GPAT2;LACTB;OSBPL1A;PGS1;PISD;PNPLA8;PRDX6;PRELID1;PRELID3B;PTPMT1;SPHK2;SPTLC2;STARD7;TAMM41;TRIAP1
Amino_acid_metabolism	152.2753818	2	9	1.15E-07	4.25E-06	-0.449362901	0.028765362	0.426839862	MitoCarta3.0	90	66	TRUE	AASS;ACAA2;ACAD8;ACADSB;ACAT1;AKR7A2;ALDH18A1;ALDH4A1;ALDH5A1;ALDH6A1;ALDH7A1;ALDH9A1;ARG2;AUH;BCAT2;BCKDHA;BCKDHB;BCKDK;COMT;CPS1;DBT;DGLUCY;DHTKD1;DLD;DLST;ECHS1;ETFA;ETFB;ETFDH;GCDH;GCSH;GLS;GLS2;GLUD1;GOT2;GPT2;GRHPR;HADH;HADHA;HADHB;HIBADH;HIBCH;HMGCL;HSD17B10;IVD;KYAT3;LDHB;MAOA;MCCC1;MCCC2;NAGS;OAT;PYCR1;PYCR2;SARDH;SDSL;SFXN1;SFXN3;SHMT2;SLC25A12;SLC25A13;SLC25A15;SLC25A21;SLC25A29;SLC25A…
Branched-chain_amino_acid_metabolism	66.82726247	2	9	3.98E-06	4.51E-05	-0.486601693	-0.029092317	0.490622505	MitoCarta3.0	25	24	TRUE	ACAD8;ACADSB;ACAT1;ALDH6A1;AUH;BCAT2;BCKDHA;BCKDHB;BCKDK;DBT;DLD;ECHS1;ETFA;ETFB;ETFDH;HADHA;HIBADH;HIBCH;HMGCL;HSD17B10;IVD;MCCC1;MCCC2;SLC25A44
Branched-chain_amino_acid_dehydrogenase_complex	83.00701278	2	9	1.59E-06	2.31E-05	-0.579872085	0.139311263	0.471617209	MitoCarta3.0	6	5	TRUE	BCKDHA;BCKDHB;BCKDK;DBT;DLD
Lysine_metabolism	38.78291863	2	9	3.77E-05	1.42E-04	-0.541829384	-0.034521412	0.490224884	MitoCarta3.0	16	15	TRUE	AASS;ACAA2;ACAT1;ALDH7A1;DHTKD1;DLD;DLST;ECHS1;ETFA;ETFB;ETFDH;GCDH;HADH;HADHB;SLC25A29
Glycine_metabolism	31.53427283	2	9	8.59E-05	2.75E-04	-0.460063053	0.225332186	0.356918266	MitoCarta3.0	15	9	TRUE	ALDH7A1;DLD;ETFA;ETFB;ETFDH;GCSH;SARDH;SHMT2;SLC25A38
Glutamate_metabolism	9.275025047	2	9	0.006509393	0.00976409	-0.22816675	-0.195814056	0.388217806	MitoCarta3.0	8	6	TRUE	GLS;GLS2;GLUD1;GOT2;GPT2;SLC25A12
Proline_metabolism	7.573047898	2	9	0.011783659	0.01668711	-0.006339689	0.355849387	-0.333648227	MitoCarta3.0	6	5	TRUE	ALDH18A1;ALDH4A1;OAT;PYCR1;PYCR2
Nucleotide_metabolism	10.62167706	2	9	0.004278155	0.007153636	-0.225254961	-0.007014682	0.217926241	MitoCarta3.0	40	29	TRUE	AK2;AK3;AK4;CKMT1A;CKMT2;DGUOK;DHODH;DTYMK;DUT;GUK1;HINT1;NME3;NME4;NME6;NT5DC2;NUDT2;NUDT5;NUDT9;PAICS;PPA2;SLC25A24;SLC25A36;SLC25A4;SLC25A5;SLC25A6;SUCLA2;SUCLG1;SUCLG2;TK2
Nucleotide_import	7.74519737	2	9	0.011056311	0.015883715	-0.46407018	-0.029354542	0.504557747	MitoCarta3.0	10	5	TRUE	SLC25A24;SLC25A36;SLC25A4;SLC25A5;SLC25A6
Nucleotide_synthesis_and_processing	0.600450449	2	9	0.569138434	0.580521203	-0.077856124	0.004865114	0.073144567	MitoCarta3.0	24	21	TRUE	AK2;AK3;AK4;DGUOK;DHODH;DTYMK;DUT;GUK1;HINT1;NME3;NME4;NME6;NT5DC2;NUDT2;NUDT5;NUDT9;PAICS;SUCLA2;SUCLG1;SUCLG2;TK2
Metals_and_cofactors	52.19171484	2	9	1.12E-05	7.61E-05	-0.148823975	-0.139213417	0.237271272	MitoCarta3.0	122	90	TRUE	ABCB10;ABCB6;ABCB7;ACO2;ALAS1;BOLA3;CHCHD7;CISD1;COASY;COQ3;COQ5;COQ6;COQ8A;COQ8B;COQ9;COX10;COX11;COX15;COX17;COX19;CPOX;CPT1A;CPT2;CYB5B;CYC1;CYCS;DNA2;ETFDH;FDX1;FDX2;FDXR;FECH;FTH1;FXN;GLRX2;GLRX5;GRPEL1;GRPEL2;HCCS;HSCB;HSPA9;IBA57;ISCA1;ISCA2;ISCU;KYAT3;LIAS;LYRM4;MOCS1;MT-CO1;MT-CYB;MTARC2;NADK2;NAXD;NAXE;NDUFAB1;NDUFS1;NDUFS2;NDUFS7;NDUFS8;NDUFV1;NDUFV2;NFS1;NFU1;NNT;NOCT;NUDT19;NUDT8;PAN…
Coenzyme_Q_metabolism	5.712404545	2	9	0.025025356	0.032725466	0.129112703	-0.196446487	-0.085457885	MitoCarta3.0	13	8	TRUE	COQ3;COQ5;COQ6;COQ8A;COQ8B;COQ9;PDSS1;PDSS2
Copper_metabolism	5.091258259	2	9	0.033190682	0.04231812	0.03970903	-0.466571101	0.359739364	MitoCarta3.0	7	7	TRUE	CHCHD7;COX11;COX17;COX19;SCO1;SCO2;SLC25A3
Heme_synthesis_and_processing	5.478041084	2	9	0.027781297	0.035869523	-0.037192473	-0.279983731	0.234962104	MitoCarta3.0	16	14	TRUE	ABCB10;ABCB6;ABCB7;ALAS1;COX10;COX15;CPOX;FDX1;FDX2;FDXR;FECH;HCCS;PPOX;SLC25A38
Fe-S_cluster_biosynthesis	2.08883055	2	9	0.179812048	0.201547571	-0.034384726	-0.137546293	0.098338425	MitoCarta3.0	23	20	TRUE	ABCB7;BOLA3;CISD1;FDX1;FDX2;FDXR;FXN;GLRX5;GRPEL1;GRPEL2;HSCB;HSPA9;IBA57;ISCA1;ISCA2;ISCU;LYRM4;NDUFAB1;NFS1;NFU1
NAD_biosynthesis_and_metabolism	44.10693267	2	9	2.24E-05	9.91E-05	-0.506595973	0.291231146	0.378443514	MitoCarta3.0	14	9	TRUE	KYAT3;NADK2;NAXD;NAXE;NNT;NOCT;SIRT3;SIRT5;SLC25A51
Fe-S-containing_proteins	9.430723015	2	9	0.00618835	0.00942107	-0.214682106	0.012076928	0.163396862	MitoCarta3.0	31	25	TRUE	ACO2;BOLA3;CISD1;DNA2;ETFDH;FDX1;FDX2;FECH;GLRX2;GLRX5;ISCA1;ISCA2;ISCU;LIAS;NDUFS1;NDUFS2;NDUFS7;NDUFS8;NDUFV1;NDUFV2;NFS1;NFU1;RSAD1;SDHB;UQCRFS1
Heme-containing_proteins	62.56462893	2	9	5.25E-06	4.88E-05	-0.529033093	-0.209215849	0.621928951	MitoCarta3.0	13	7	TRUE	CYB5B;CYC1;CYCS;MT-CO1;MT-CYB;SDHC;SDHD
Vitamin_metabolism	4.702146179	2	9	0.039990353	0.049744097	-0.123608743	-0.036357991	0.142455411	MitoCarta3.0	49	37	TRUE	ACACA;ALDH1L1;ALDH7A1;DHRS4;ETFA;ETFB;ETFDH;FDX1;FDXR;FLAD1;FPGS;GLRX2;GTPBP3;MCCC1;MMAB;MMADHC;MMUT;MTFMT;MTHFD1L;MTHFD2;MTO1;PC;PCCA;PLPBP;PNPO;QDPR;RDH13;RDH14;RFK;SARDH;SFXN1;SFXN3;SHMT2;SLC25A19;SLC25A32;SLC25A38;TXN2
Choline_and_betaine_metabolism	49.45812119	2	9	1.40E-05	8.38E-05	-0.621780636	0.369792112	0.448273937	MitoCarta3.0	7	5	TRUE	ALDH7A1;ETFA;ETFB;ETFDH;SARDH
Folate_and_1-C_metabolism	1.127236361	2	9	0.365702648	0.383503398	0.128148585	-0.036324071	-0.050361126	MitoCarta3.0	21	15	TRUE	ALDH1L1;ALDH7A1;FPGS;GTPBP3;MTFMT;MTHFD1L;MTHFD2;MTO1;QDPR;SARDH;SFXN1;SFXN3;SHMT2;SLC25A32;SLC25A38
Detoxification	26.77963025	2	9	1.62E-04	4.25E-04	-0.257291435	-0.092832161	0.286360791	MitoCarta3.0	51	43	TRUE	ABHD10;AIFM2;AKR7A2;ALDH1B1;ALDH2;ALDH3A2;ALDH7A1;ALDH9A1;BPHL;CAT;CBR3;CYB5B;CYB5R3;GLRX2;GPX1;GPX4;GSR;GSTK1;GSTZ1;HAGH;MAOA;MGST1;MPST;MSRA;MSRB2;MSRB3;MTARC2;NIT1;NIT2;OXR1;PRDX2;PRDX3;PRDX4;PRDX5;PRDX6;PRXL2A;SELENOO;SOD1;SOD2;TST;TXN2;TXNRD1;TXNRD2
Xenobiotic_metabolism	165.5841519	2	9	7.97E-08	4.25E-06	-0.551703331	0.106068159	0.512415433	MitoCarta3.0	23	15	TRUE	ABHD10;AKR7A2;ALDH1B1;ALDH2;BPHL;CBR3;CYB5B;CYB5R3;GSTK1;GSTZ1;MAOA;MGST1;MPST;MTARC2;TST
ROS_and_glutathione_metabolism	5.715165389	2	9	0.024994934	0.032725466	-0.060298451	-0.19184123	0.158764634	MitoCarta3.0	27	27	TRUE	AIFM2;ALDH3A2;ALDH7A1;ALDH9A1;CAT;GLRX2;GPX1;GPX4;GSR;HAGH;MGST1;MSRA;MSRB2;MSRB3;NIT1;OXR1;PRDX2;PRDX3;PRDX4;PRDX5;PRDX6;PRXL2A;SOD1;SOD2;TXN2;TXNRD1;TXNRD2
Selenoproteins	1.134112875	2	9	0.36369838	0.383503398	0.174638791	-0.125799921	-0.046172013	MitoCarta3.0	5	5	TRUE	GPX1;GPX4;SELENOO;TXNRD1;TXNRD2
Electron_carriers	17.80990083	2	9	7.43E-04	0.001404182	-0.453870148	-0.077808188	0.51648444	MitoCarta3.0	15	11	TRUE	CYB5B;CYC1;CYCS;DHODH;ETFA;ETFB;ETFDH;ETFRF1;GPD2;MT-CYB;SQOR
Q-linked_reactions_other	10.78091581	2	9	0.004081164	0.006937979	-0.437620754	-0.060426615	0.462932329	MitoCarta3.0	11	7	TRUE	DHODH;ETFA;ETFB;ETFDH;ETFRF1;GPD2;SQOR
Sulfur_metabolism	14.91027549	2	9	0.001390957	0.002489081	-0.463008604	0.172980223	0.382640254	MitoCarta3.0	11	8	TRUE	ETHE1;GOT2;MPST;MSRA;MSRB2;SQOR;SUOX;TST
Small_molecule_transport	37.56992554	2	9	4.28E-05	1.56E-04	-0.26878457	-0.247370293	0.412951527	MitoCarta3.0	85	51	TRUE	ABCB10;ABCB6;ABCB7;ABCB8;ABCD1;ABCD3;CCDC51;LETMD1;MCU;MCUB;MICU1;MICU2;MICU3;MPC2;MTCH1;MTCH2;SFXN1;SFXN2;SFXN3;SFXN4;SLC25A1;SLC25A11;SLC25A12;SLC25A13;SLC25A15;SLC25A16;SLC25A19;SLC25A20;SLC25A21;SLC25A22;SLC25A24;SLC25A26;SLC25A28;SLC25A29;SLC25A3;SLC25A32;SLC25A35;SLC25A36;SLC25A38;SLC25A4;SLC25A40;SLC25A44;SLC25A46;SLC25A5;SLC25A51;SLC25A6;SLC30A9;STARD7;VDAC1;VDAC2;VDAC3
SLC25A_family	25.54481969	2	9	1.95E-04	4.73E-04	-0.366233397	-0.125662361	0.424481161	MitoCarta3.0	51	28	TRUE	MTCH1;MTCH2;SLC25A1;SLC25A11;SLC25A12;SLC25A13;SLC25A15;SLC25A16;SLC25A19;SLC25A20;SLC25A21;SLC25A22;SLC25A24;SLC25A26;SLC25A28;SLC25A29;SLC25A3;SLC25A32;SLC25A35;SLC25A36;SLC25A38;SLC25A4;SLC25A40;SLC25A44;SLC25A46;SLC25A5;SLC25A51;SLC25A6
ABC_transporters	1.433942806	2	9	0.288012416	0.309234383	-0.114299211	-0.171825105	0.252106639	MitoCarta3.0	8	6	TRUE	ABCB10;ABCB6;ABCB7;ABCB8;ABCD1;ABCD3
Calcium_uniporter	3.603933708	2	9	0.070847553	0.085103628	-0.002479537	-0.3278746	0.234121436	MitoCarta3.0	6	5	TRUE	MCU;MCUB;MICU1;MICU2;MICU3
Signaling	31.25447103	2	9	8.90E-05	2.75E-04	-0.337915486	-0.126631162	0.390833024	MitoCarta3.0	48	35	TRUE	AKAP1;AKAP10;BLOC1S1;C1QBP;EFHD1;FUNDC2;LETM1;LYPLA1;MACROD1;MAVS;MCRIP2;MCU;MCUB;MICU1;MICU2;MICU3;MUL1;NLRX1;OCIAD2;PDE2A;PPIF;PPTC7;PRKACA;RHOT1;RHOT2;SIRT3;SLC25A12;SLC25A13;SLC25A24;SLC25A3;SLC25A4;SLC25A5;SLC25A6;VDAC1;VDAC3
Calcium_homeostasis	25.630266	2	9	1.92E-04	4.73E-04	-0.310140894	-0.293090982	0.521050625	MitoCarta3.0	24	19	TRUE	EFHD1;LETM1;MCU;MCUB;MICU1;MICU2;MICU3;PPIF;RHOT1;RHOT2;SLC25A12;SLC25A13;SLC25A24;SLC25A3;SLC25A4;SLC25A5;SLC25A6;VDAC1;VDAC3
Calcium_cycle	20.76485371	2	9	4.25E-04	9.22E-04	-0.208282295	-0.326695975	0.38672503	MitoCarta3.0	9	7	TRUE	LETM1;MCU;MCUB;MICU1;MICU2;MICU3;SLC25A3
Mitochondrial_permeability_transition_pore	7.53712516	2	9	0.011942736	0.01668711	-0.241383347	-0.333059719	0.522564591	MitoCarta3.0	7	6	TRUE	PPIF;SLC25A4;SLC25A5;SLC25A6;VDAC1;VDAC3
EF_hand_proteins	30.41740643	2	9	9.90E-05	2.97E-04	-0.351472522	-0.348572382	0.537870145	MitoCarta3.0	11	9	TRUE	EFHD1;MICU1;MICU2;MICU3;RHOT1;RHOT2;SLC25A12;SLC25A13;SLC25A24
Mitochondrial_dynamics_and_surveillance	135.1696826	2	9	1.93E-07	4.93E-06	-0.234362178	-0.188772693	0.372324669	MitoCarta3.0	104	83	TRUE	AHCYL1;AIFM1;AIFM2;APOO;APOOL;ARL2;ARMC10;ARMCX1;ARMCX3;ATAD3A;ATAD3B;ATP5ME;BAD;BAK1;BAX;BCL2L1;BCL2L13;BID;BNIP3;BNIP3L;BOK;CASP3;CASP8;CASP9;CHCHD2;CHCHD3;CHCHD6;CYCS;DIABLO;DNAJC11;DNM1L;ENDOG;FIS1;FKBP8;FUNDC2;GHITM;HTRA2;IMMT;MARCHF5;MCL1;MFF;MFN1;MFN2;MIEF1;MIGA1;MIGA2;MTCH2;MTFP1;MTFR1;MTFR2;MTX1;MTX2;MTX3;MUL1;MYO19;NBR1;NIPSNAP1;NIPSNAP2;OMA1;OPA1;PARK7;PARL;PGAM5;PIGBOS1;PLD6;PMAIP1;RA…
Fusion	6.835692282	2	9	0.015647325	0.021567934	-0.100101894	-0.235173881	0.34007597	MitoCarta3.0	9	9	TRUE	ARL2;MFN1;MFN2;MIGA1;MIGA2;MTCH2;OMA1;OPA1;PLD6
Fission	29.9142289	2	9	1.06E-04	3.00E-04	-0.385752013	-0.079088715	0.420392568	MitoCarta3.0	15	14	TRUE	ARMC10;DNM1L;FIS1;MFF;MIEF1;MTFP1;MTFR1;MTFR2;MUL1;OMA1;RAB24;SLC25A46;SPIRE1;STX17
Organelle_contact_sites	46.41481152	2	9	1.81E-05	9.74E-05	-0.080097556	-0.408905884	0.41453877	MitoCarta3.0	14	14	TRUE	AHCYL1;ATAD3A;ATAD3B;FKBP8;FUNDC2;MFN1;MFN2;MIGA2;PIGBOS1;RMDN3;SPIRE1;STX17;SYNJ2BP;VDAC1
Intramitochondrial_membrane_interactions	8.661284594	2	9	0.007991238	0.011813134	-0.241683927	-0.337652696	0.454734384	MitoCarta3.0	9	9	TRUE	ATAD3A;ATAD3B;CHCHD3;DNAJC11;MTX1;MTX2;MTX3;SAMM50;SLC25A46
Trafficking	19.24183483	2	9	5.62E-04	0.001146231	-0.533355782	0.112474049	0.509433364	MitoCarta3.0	7	6	TRUE	ARMC10;ARMCX1;ARMCX3;MYO19;RHOT1;RHOT2
Mitophagy	2.497780535	2	9	0.137130759	0.157161095	-0.050004484	-0.049918343	0.171264792	MitoCarta3.0	14	11	TRUE	BCL2L13;FKBP8;MARCHF5;NIPSNAP1;NIPSNAP2;PARK7;PARL;PGAM5;TOMM7;USP30;VPS13D
Autophagy	2.746307102	2	9	0.117200915	0.137407969	-0.121393444	-0.06427082	0.186380033	MitoCarta3.0	18	15	TRUE	BCL2L13;FKBP8;MARCHF5;NBR1;NIPSNAP1;NIPSNAP2;PARK7;PARL;PGAM5;RAB24;SNAP29;STX17;TOMM7;USP30;VPS13D
Apoptosis	26.13932932	2	9	1.78E-04	4.55E-04	-0.247667777	-0.13305012	0.392343164	MitoCarta3.0	35	23	TRUE	AIFM1;AIFM2;BAD;BAK1;BAX;BCL2L1;BCL2L13;BID;BNIP3;BNIP3L;BOK;CASP3;CASP8;CASP9;CHCHD2;CYCS;DIABLO;ENDOG;GHITM;HTRA2;MCL1;PMAIP1;SPHK2
Cristae_formation	17.97637168	2	9	7.19E-04	0.001383607	-0.451593694	-0.207615058	0.476469983	MitoCarta3.0	11	7	TRUE	APOO;APOOL;ATP5ME;CHCHD3;CHCHD6;IMMT;OPA1
MICOS_complex	10.51099242	2	9	0.004421952	0.007274824	-0.379470891	-0.233029929	0.430612461	MitoCarta3.0	7	5	TRUE	APOO;APOOL;CHCHD3;CHCHD6;IMMT
