## Supplemental Table 6 for "Mitochondrial rewiring supports survival of triple negative breast cancer cells after ionizing radiation"

### Sheet: Redox_log2_norm
ID	Untreated-1	Untreated-2	Untreated-3	Untreated-4	IR_Day_2-1	IR_Day_2-2	IR_Day_2-3	IR_Day_2-4	IR_Day_5-1	IR_Day_5-2	IR_Day_5-3	IR_Day_5-4
NADH	-7.1741	-6.68979	-6.53977	-6.57235	-6.238	-5.80277	-5.92704	-5.94455	-6.11614	-6.09363	-5.97289	-6.12834
NAD	-2.57571	-2.07556	-1.94228	-1.94741	-1.61585	-1.19216	-1.29734	-1.31592	-1.48798	-1.51745	-1.34352	-1.4925
L-Glutathione reduced	0.131471	0.289542	0.548198	0.477668	0.818898	1.30938	0.998793	0.888542	0.77244	0.914848	0.941811	1.06417
L-Glutathione oxidized	-4.66517	-3.06135	-4.28724	-4.4195	-4.36422	-3.80486	-3.98555	-4.04931	-3.97147	-3.9636	-3.57939	-3.92538
NADPH	-12.6723	-12.9428	-12.7989	-13.0618	-11.9532	-11.5863	-11.159	-11.4292	-11.3228	-10.5382	-10.3406	-10.4502
NADP	-10.893	-11.0691	-10.9261	-11.1175	-10.1201	-9.65648	-9.43931	-9.47753	-9.44898	-8.60336	-8.52405	-8.66144
ATP	-11.1454	-11.5138	-11.3069	-11.3748	-10.105	-10.3661	-10.3164	-10.2288	-10.6715	-10.048	-9.73411	-9.75735
ADP	-2.39866	-2.61506	-2.4939	-2.62639	-1.68249	-1.35952	-1.28846	-1.4602	-1.73434	-1.03813	-0.939213	-0.993139
GDP	-5.35319	-5.61856	-5.54429	-5.66697	-4.5161	-4.2148	-4.03617	-4.23952	-4.49172	-3.53006	-3.44189	-3.50627

### Sheet: Central_carbon_log2_norm
ID	Untreated-1	Untreated-2	Untreated-3	Untreated-4	IR_Day_2-1	IR_Day_2-2	IR_Day_2-3	IR_Day_2-4	IR_Day_5-1	IR_Day_5-2	IR_Day_5-3	IR_Day_5-4
Serine	-0.958032	-1.04934	-1.20418	-1.82476	-0.825999	-0.732344	-0.681907	-0.484947	-0.489821	-0.700016	-0.456129	-0.27519
a-ketoglutaric acid	-1.19559	-0.374548	-1.43659	-1.36939	-0.877715	-0.938707	-0.647062	-0.511327	-0.857234	-0.754259	-0.903741	-0.45512
Glutaric acid	-7.271	-7.01962	-7.43772	-7.18386	-5.95662	-5.95398	-5.56877	-5.57267	-6.89172	-6.53632	-6.68084	-6.63747
MTA	2.8533	2.75437	2.19275	2.52059	2.84275	2.56282	2.96405	3.0626	2.99218	2.99143	2.89097	3.14396
5-Formyl THF	-7.86024	-7.84551	-7.67255	-7.52313	-6.57481	-7.02457	-5.92875	-5.71275	-5.61144	-4.04625	-4.56358	-4.32002
Folic acid	-6.44826	-6.31843	-7.10063	-6.9686	-6.51254	-7.24005	-6.63272	-6.48572	-5.6303	-5.5871	-5.59012	-5.31971
1,5-Diaminopentane	-4.48258	-4.60003	-5.22085	-4.88328	-5.20618	-6.30219	-5.22351	-5.57657	-5.28518	-6.28748	-6.29646	-6.40508
Uracil	-0.795482	-0.81718	-1.48498	-1.09137	0.265077	-0.214763	-0.00553082	-0.137325	0.529251	-1.20995	-1.12612	-0.460859
Uridine	-1.83559	-2.0445	-2.83956	-2.59172	-0.926124	-1.35321	-1.31586	-1.24242	-0.702897	-1.90087	-2.13623	-2.12189
Tryptophan	1.90093	2.15574	1.90822	2.30267	3.68629	3.61504	4.17019	4.07236	4.76249	5.13425	5.19212	5.32606
Adenosine	-0.723189	-1.2864	-1.90766	-1.01718	1.11632	1.12169	1.89136	1.64895	1.21126	1.68567	1.45409	1.78777
Phenyl alanine	3.34697	3.69993	3.46905	3.97321	5.21482	5.09764	5.60547	5.54242	5.85824	6.20672	6.23538	6.40577
Asparagine	1.44415	1.72555	1.72991	2.12242	3.03199	3.05248	3.67698	3.68804	3.74547	4.20229	4.3715	4.60463
Isoleucine/Leucine	5.94853	6.19804	6.02446	6.29879	6.69879	6.56403	6.89308	7.0105	7.00628	7.25635	7.23326	7.46003
Purine	-8.63959	-8.55958	-9.46623	-8.47668	-7.76512	-7.23051	-6.80843	-7.09265	-6.52566	-6.21805	-6.04441	-5.96998
Inosine	-0.636885	-1.34481	-2.50359	-3.00266	-0.612095	-2.47442	-2.22773	-2.20883	0.654529	-3.03239	-2.51915	-2.60902
Hypoxanthine	1.73257	1.16649	0.109215	0.868714	2.98292	2.66739	3.00926	2.95687	2.55139	2.56544	2.24997	2.65514
Adenine	-2.0777	-2.50911	-3.53392	-2.92679	-0.788484	-1.03363	-0.777922	-0.799625	-1.13878	-1.14559	-1.43608	-0.977341
Methionine	-0.487481	-0.474147	-0.261782	0.287502	1.44098	1.44184	2.13327	2.42762	2.20809	3.20702	3.64723	3.96937
Xanthosine	-9.80742	-8.95736	-7.94462	-7.24679	-7.37847	-7.971	-6.79152	-6.05856	-5.78169	-5.40585	-5.16503	-4.81242
Betaine	5.95103	5.60959	5.1124	5.40566	5.71698	4.77435	4.93328	5.03113	4.10885	3.71818	3.74425	3.89223
Valine	1.12792	1.15328	0.667062	1.25219	2.0171	1.82743	2.55309	2.70085	2.73957	3.23585	3.40591	3.85325
Tyrosine	0.281652	0.684233	-0.288703	0.201525	1.35676	1.30057	2.11026	2.23806	2.36287	3.2492	3.41762	3.76019
Guanosine	-3.38764	-3.45953	-6.53788	-6.63497	-4.14223	-5.94135	-4.88959	-5.17998	-2.67602	-5.80427	-6.53856	-6.42471
Guanine	-5.68604	-6.06721	-7.7795	-8.10907	-5.3959	-7.01699	-7.17449	-6.5725	-5.31637	-6.68676	-7.1836	-7.33197
Proline	5.27162	5.01388	4.25339	4.26829	5.45494	5.13519	5.06846	4.55336	4.45163	5.03728	4.59008	4.87118
Alanine	-7.11025	-7.13792	-6.87291	-6.83287	-6.54936	-6.64056	-6.42497	-6.12831	-6.76697	-6.17365	-6.29451	-5.82819
Glycine	-9.1326	-7.91932	-8.09512	-6.88172	-6.98324	-6.80041	-6.49159	-5.78812	-6.82048	-6.47107	-5.9003	-5.64932
Homoserine	-4.97818	-3.96919	-3.97989	-3.18008	-3.44145	-3.01411	-1.46831	-1.52133	-2.13339	-0.687825	-0.344876	-0.0282125
Glutamic acid	0.932956	1.66131	1.59521	2.13275	1.90369	2.23178	2.65343	3.07404	1.26756	1.61664	1.93351	2.10073
Aspartic acid	-0.498581	0.151731	0.746682	1.33174	0.0226724	0.776218	1.89413	2.45676	0.228808	1.37739	2.17627	2.59326
Citrulline	0.10844	-0.197183	-0.660266	-0.33087	0.691296	0.561059	0.764904	0.769415	1.28605	1.5916	1.31207	1.49119
Dimethyl Arginine	-1.87417	-2.07237	-2.37167	-1.91793	-0.403438	-0.934922	-0.785901	-0.599115	-0.653767	-1.0289	-1.05665	-0.990399
IMP	-2.84107	-2.17948	-2.04285	-1.59364	-2.33802	-1.84711	-1.20134	-0.872504	-2.40268	-1.66551	-1.45087	-0.977007
AMP	1.01844	1.66877	1.71617	2.04552	1.56362	2.0325	2.60651	2.92029	1.54024	2.13449	2.32467	2.66558
N-Acetylspermidine	4.81056	4.26898	3.58648	3.6415	6.19783	5.61126	5.62175	5.74898	6.98391	6.85859	6.61411	6.83373
SAH	-2.98319	-2.16443	-2.92318	-2.76968	-2.44766	-2.08564	-1.86357	-1.84769	-2.54243	-2.03415	-2.3577	-2.1381
dAMP	-3.96382	-3.32686	-3.50626	-3.19992	-3.18963	-3.07102	-2.62779	-2.53321	-3.11052	-2.85428	-2.58255	-2.54657
Glutamine/ Lysine	4.01811	4.20655	3.24493	3.18528	5.11968	5.12409	5.08709	5.04223	5.79334	6.39254	6.10083	6.3604
Cytidine 5 -Monophosphate (5-CMP)	-0.308428	-0.233078	-0.450121	-0.259872	0.481314	0.590961	0.956927	1.03221	1.16776	1.64975	1.44374	1.65689
Ornithine	1.442	1.66977	0.326758	0.658663	1.65157	1.55605	2.45842	1.55511	1.24391	1.55008	0.937296	1.40018
Histidine	2.58285	2.37459	1.65569	2.1248	3.77765	3.69298	4.29938	4.41038	4.21235	4.80809	4.9034	5.21621
Arginine	5.31199	4.91309	4.51878	4.80272	5.78188	5.63232	5.79445	5.83078	6.20734	6.41983	6.19334	6.37758
N-Acetylornithine	6.21156	5.79607	5.41887	5.7123	6.72734	6.55036	6.73619	6.77821	7.1614	7.37627	7.13152	7.33305
Cytosine	-4.7311	-4.42867	-4.74033	-4.35325	-3.89267	-3.96408	-3.48355	-3.29105	-3.1234	-2.75358	-2.6218	-2.53234
1,4-diaminopropane	3.86431	3.38842	2.92488	3.09791	1.98519	1.57529	1.51018	1.71924	1.82748	1.56005	1.08241	1.7779
Putrescine	2.89103	2.43153	1.95432	2.13602	1.21344	0.839494	0.777676	0.749507	1.03475	0.948422	0.457093	0.842162
Cystathionine	-2.68968	-2.57285	-2.82582	-2.4315	-2.37669	-2.42581	-2.05167	-1.73729	-3.07313	-2.76635	-2.6027	-2.34959
N-Acetylspermine	0.654951	0.836909	0.568304	0.74015	1.8453	1.80929	1.75385	1.14339	4.39116	4.33016	3.83252	2.79504
S-(5'-Adenosyl)-L-methionine	3.0475	2.8854	2.06476	1.89453	4.16405	3.81171	3.36953	3.13053	3.82994	3.72574	3.10826	3.04114
Spermidine	8.12167	8.00361	7.43368	7.46411	8.08626	7.65323	7.7061	7.70478	7.93466	8.10243	7.80197	7.89098

### Sheet: Carbohydrate_log2_norm
ID	Untreated-1	Untreated-2	Untreated-3	Untreated-4	IR_Day_2-1	IR_Day_2-2	IR_Day_2-3	IR_Day_2-4	IR_Day_5-1	IR_Day_5-2	IR_Day_5-3	IR_Day_5-4
Lactate	-1.38274	-1.88026	-2.89828	-3.55434	-0.989023	-1.89143	-2.41019	-2.87785	-1.43434	-2.36502	-3.04111	-3.14542
Ribose	-5.21053	-5.23432	-5.73621	-6.15233	-4.66021	-4.91572	-5.23044	-5.24776	-4.9658	-5.18867	-5.23618	-5.34862
Hydroxy glutarate	-0.402679	-0.660015	-1.31825	-1.63577	-0.123417	-0.584749	-1.03632	-1.11469	-0.410017	-0.683645	-0.957321	-1.1327
Succinate	-3.34549	-3.84918	-4.61951	-5.08125	-2.43758	-3.07405	-3.58181	-3.56923	-3.09481	-2.96317	-3.38515	-3.623
Malate	3.46929	3.14886	2.68274	2.244	3.31202	2.89948	2.58387	2.39816	2.42567	2.05695	1.94787	1.77923
G6P/F6P	-2.83539	-3.1181	-1.83429	-2.74807	-2.73517	-2.79515	-2.75098	-2.81309	-2.01672	-1.7711	-1.84473	-1.94665
Oxalo acetate	-7.22472	-7.20084	-7.88503	-8.21585	-6.91025	-7.23458	-7.71325	-7.72484	-7.26764	-7.35179	-8.0946	-8.07593
Fumarate	-2.33818	-2.79454	-3.5215	-3.99143	-2.5974	-3.28725	-3.72284	-3.87887	-3.69127	-4.21771	-4.43003	-4.479
Glycerol 3 Phosphate	-8.99219	-9.21097	-9.41396	-7.69809	-9.48286	-9.88068	-10.1273	-9.88554	-8.4741	-8.55638	-9.20251	-8.70685
Sedoheptulose-7-P	-3.81497	-3.70297	-4.02324	-4.33994	-4.09428	-4.47623	-4.51549	-4.85374	-4.37888	-3.89216	-3.87877	-3.75138
Ribose/Ribulose/xylulose-5P	-6.62755	-6.85263	-6.94724	-7.14592	-5.85541	-5.79733	-5.61679	-5.92952	-4.47465	-4.90396	-4.80787	-4.69714
Citrate/Isocitrate	1.98484	1.7056	1.6651	1.21965	1.79196	1.74196	1.82161	1.53239	0.979803	1.00369	1.06325	1.14512
3PG and 2PG	-7.7987	-8.14265	-8.43687	-8.4116	-7.3636	-7.71237	-7.50581	-7.76364	-6.94897	-5.88371	-5.91108	-5.74383
cis-aconitate	-3.96986	-4.83097	-3.79393	-4.46789	-3.58786	-3.46883	-3.46646	-3.87076	-5.6236	-4.47459	-4.31504	-4.30591
Glyceraldehyde 3-phosphate	-3.21025	-3.98408	-4.14003	-4.29962	-4.05645	-4.02517	-4.17603	-4.29633	-5.17577	-5.34271	-5.36111	-5.29153
FBP/GBP	-5.47637	-7.29369	-6.01375	-5.9417	-6.61012	-6.26716	-5.93176	-6.24743	-6.71429	-3.61065	-3.43037	-3.27399
