## Supplemental Table 7 for "Mitochondrial rewiring supports survival of triple negative breast cancer cells after ionizing radiation"

### Sheet: ssGSEA_NES_FDR
MitoCarta Pathway	2225L 8Gy 12hr	2225L 8Gy 24hr	2225L 8Gy 48hr	2225L 8Gy 4hr	2225L 8Gy 8hr	2250L 8Gy 12hr	2250L 8Gy 24hr	2250L 8Gy 48hr	2250L 8Gy 4hr	2250L 8Gy 8hr	T11 8Gy 12hr	T11 8Gy 24hr	T11 8Gy 48hr	T11 8Gy 4hr	T11 8Gy 8hr	fdr.pvalue.2225L.8Gy.12hr	fdr.pvalue.2225L.8Gy.24hr	fdr.pvalue.2225L.8Gy.48hr	fdr.pvalue.2225L.8Gy.4hr	fdr.pvalue.2225L.8Gy.8hr	fdr.pvalue.2250L.8Gy.12hr	fdr.pvalue.2250L.8Gy.24hr	fdr.pvalue.2250L.8Gy.48hr	fdr.pvalue.2250L.8Gy.4hr	fdr.pvalue.2250L.8Gy.8hr	fdr.pvalue.T11.8Gy.12hr	fdr.pvalue.T11.8Gy.24hr	fdr.pvalue.T11.8Gy.48hr	fdr.pvalue.T11.8Gy.4hr	fdr.pvalue.T11.8Gy.8hr
Mitochondrial central dogma	4.8957	3.8293	0.0014	8.1003	5.4764	4.8674	-8.5901	-10.2967	6.3157	8.6698	9.0572	5.8087	2.5105	9.7495	11.5562	0.0095	0.0458494	1	0.00678571	0.0095	0.00863636	0.00791667	0.00730769	0.0095	0.00431818	0.00431818	0.00633333	0.0956023	0.005	0.00327586
mtDNA maintenance	1.8021	2.2036	-1.4056	4.0204	3.0624	2.9474	-2.3324	-4.154	3.9631	3.2957	3.1558	1.4618	-1.1979	3.9255	4.6031	0.296669	0.204376	0.564372	0.00678571	0.0433262	0.0548341	0.233301	0.00730769	0.0095	0.0239899	0.0330336	0.366287	0.572351	0.005	0.00327586
mtDNA replication	1.6643	1.6936	-0.5147	3.251	2.3034	1.9941	-1.9654	-3.3094	3.5473	3.6001	1.9806	1.8369	-0.9552	3.8098	3.9273	0.331936	0.332154	0.891784	0.0323063	0.175115	0.208274	0.263382	0.0314153	0.0095	0.00431818	0.196687	0.239993	0.65575	0.00782279	0.00327586
mtDNA nucleoid	2.1808	1.8746	-0.1191	3.0448	2.1605	3.5136	-0.8946	-2.0117	3.4444	2.8343	2.829	2.1926	-0.569	2.3772	3.2993	0.184211	0.269601	0.984139	0.0273067	0.188008	0.017428	0.631399	0.275	0.033345	0.0437506	0.0251323	0.159454	0.836846	0.117695	0.0257977
mtRNA metabolism	2.9275	2.6786	0.0559	4.5234	3.5029	1.1699	-5.0845	-6.6527	1.5805	3.6354	4.3827	2.5529	0.8004	5.568	6.3422	0.079771	0.114423	0.984139	0.00678571	0.026821	0.44368	0.00791667	0.00730769	0.425688	0.0146605	0.00431818	0.0923675	0.751479	0.005	0.00327586
mtRNA granules	2.2421	1.6843	0.4156	2.5508	2.2442	-0.6748	-4.5677	-5.0651	0.0114	1.3565	1.5839	0.8875	-0.5116	3.4787	3.1539	0.184211	0.358595	0.912344	0.0884086	0.179255	0.647257	0.00791667	0.00730769	0.998073	0.373328	0.303561	0.638262	0.867706	0.0193076	0.0107054
Polycistronic mtRNA processing	1.3404	0.7228	-0.329	1.8144	1.6005	0.7389	-2.398	-3.0187	0.8618	1.2969	0.8932	0.4113	-0.8519	2.3449	2.265	0.440447	0.676275	0.952042	0.266759	0.342175	0.626579	0.22486	0.0383877	0.682773	0.395043	0.600221	0.852552	0.719877	0.111382	0.113296
mt-tRNA modifications	1.8087	1.2836	0.015	2.6663	2.167	-0.3792	-3.6602	-4.0356	0.707	1.6737	3.3887	2.1979	1.033	3.9402	3.9655	0.281911	0.472229	1	0.0884086	0.218533	0.818637	0.0255892	0.0136533	0.763393	0.287612	0.00678232	0.162193	0.642048	0.00782279	0.00327586
mt-rRNA modifications	2.1851	2.2525	2.0162	3.2689	2.7035	0.0538	-1.5727	-1.9744	1.9381	3.0748	2.1705	1.4649	2.059	4.3964	3.6101	0.184211	0.209801	0.330307	0.0218357	0.100899	0.971944	0.42271	0.282275	0.295996	0.0365064	0.149509	0.365385	0.174134	0.005	0.01425
mtRNA stability and decay	1.2545	0.7763	-0.2716	2.5529	2.104	1.9784	-2.5231	-3.3412	1.6489	2.7444	1.8232	0.8247	-0.063	2.3112	3.3207	0.468848	0.658221	0.972621	0.105759	0.218533	0.184501	0.158648	0.0250527	0.390947	0.0495966	0.238191	0.638262	0.991217	0.120882	0.0214495
Translation	4.0376	2.7924	0.5155	6.0504	3.3923	4.315	-6.8515	-8.789	6.0483	7.568	6.815	5.3583	2.9267	7.597	9.4709	0.0095	0.0666333	0.891784	0.00678571	0.026821	0.00863636	0.00791667	0.00730769	0.0095	0.00431818	0.00431818	0.00633333	0.0446999	0.005	0.00327586
Mitochondrial ribosome	3.5564	2.2143	0.9648	4.0605	1.8692	2.6871	-5.0514	-5.7562	5.3342	5.6754	5.7779	4.3124	2.9358	5.6966	6.5684	0.0336879	0.209801	0.775786	0.0093855	0.267355	0.0548341	0.00791667	0.00730769	0.0095	0.00431818	0.00431818	0.00633333	0.043618	0.005	0.00327586
Mitochondrial ribosome assembly	0.6283	0.8181	0.0537	1.3402	1.1106	-0.1417	-2.1972	-4.0513	-0.2579	0.6192	0.0976	-0.2022	-0.6732	1.0671	1.0592	0.703599	0.634881	0.98531	0.37813	0.493306	0.946958	0.255065	0.00730769	0.942078	0.719512	0.955014	0.919285	0.836846	0.546892	0.48912
Translation factors	1.7611	2.1566	1.7524	2.9415	1.8918	2.0241	-1.9278	-1.6588	1.9042	2.5059	3.3235	2.485	2.2696	2.6269	4.1054	0.296669	0.209801	0.397877	0.0218357	0.257371	0.184825	0.314018	0.335097	0.302696	0.0414586	0.0330336	0.129124	0.117709	0.0779626	0.00327586
mt-tRNA synthetases	1.6826	1.2796	-0.8003	3.3554	2.5727	2.954	-3.4153	-3.8924	1.6716	4.1899	2.9009	2.6583	0.4757	4.7584	5.2452	0.308134	0.480597	0.834997	0.00678571	0.083947	0.0347095	0.0441758	0.00730769	0.366162	0.00431818	0.0334743	0.0716146	0.867706	0.005	0.00327586
Protein import sorting and homeostasis	2.3574	2.1621	0.7237	2.7765	2.515	4.3756	-1.3161	-2.6802	2.5205	3.3292	5.1718	3.3515	2.1688	3.6334	5.0967	0.177074	0.223658	0.842868	0.0632069	0.115988	0.00863636	0.513078	0.084467	0.191195	0.0239899	0.00431818	0.0352505	0.160473	0.00782279	0.00327586
Protein import and sorting	1.4046	0.8169	-0.4719	1.7308	1.3808	3.639	-2.1815	-2.4983	2.91	3.2975	4.226	2.7982	1.4773	3.3878	4.1885	0.415988	0.634656	0.891784	0.280528	0.404458	0.017428	0.220345	0.136201	0.11875	0.0200563	0.00431818	0.103283	0.430084	0.0293355	0.00327586
Preprotein cleavage	1.0346	0.8961	1.3568	1.1487	1.6767	2.95	1.3541	0.1686	1.9459	1.8288	2.0414	1.731	1.8386	0.765	1.9786	0.543893	0.632959	0.588345	0.47179	0.298411	0.0548341	0.491132	0.951961	0.295996	0.236539	0.164829	0.258451	0.256065	0.641026	0.161091
Protein homeostasis	1.7785	1.8889	1.4441	1.8269	1.9682	3.7985	0.1097	-1.477	1.3809	2.2366	3.5535	2.1681	2.056	1.9918	3.2756	0.281334	0.284505	0.529189	0.266759	0.237171	0.0107272	0.954384	0.390693	0.515752	0.125067	0.00678232	0.162177	0.174134	0.192969	0.0208663
Proteases	2.9947	3.117	2.5236	3.2543	3.6271	4.2337	1.7238	-1.0937	1.944	2.9074	3.803	3.2168	2.4951	2.8496	4.3392	0.0520976	0.0296458	0.19063	0.0218357	0.012122	0.00863636	0.370593	0.564516	0.295996	0.0403226	0.00431818	0.041058	0.103671	0.0426036	0.00327586
Chaperones	-1.2177	-1.1006	-1.4928	-1.455	-1.5203	0.0886	-1.9372	-1.4253	-0.2278	-0.1994	0.2655	-0.2728	-0.0825	0.0038	0.1381	0.472637	0.558206	0.52841	0.37813	0.342175	0.953432	0.290994	0.427422	0.944874	0.90418	0.868798	0.915238	0.991217	0.994036	0.963325
OXPHOS	2.3299	1.5261	1.8446	1.5829	1.168	3.9354	1.1135	0.6887	4.3351	4.134	4.7727	4.7728	5.2292	3.0638	4.934	0.184211	0.404058	0.356222	0.322034	0.454168	0.0107272	0.565332	0.719124	0.0095	0.00431818	0.00431818	0.00633333	0.00791667	0.0677975	0.00327586
OXPHOS subunits	-0.378	-0.7325	0.7608	-2.0455	-1.0775	1.5469	1.2889	1.657	2.6135	0.2922	2.441	1.7169	3.3288	-0.4316	1.16	0.805495	0.676293	0.842868	0.17862	0.502901	0.317778	0.526905	0.35507	0.173744	0.867549	0.0730178	0.267262	0.017412	0.798844	0.426244
OXPHOS assembly factors	4.6012	3.4262	2.1047	5.5209	3.2567	4.5143	0.117	-1.1187	3.0696	5.8791	4.909	5.712	4.549	5.5826	6.0233	0.0095	0.0296458	0.285478	0.00678571	0.0352505	0.00863636	0.950625	0.564516	0.083947	0.00431818	0.00431818	0.00633333	0.00791667	0.005	0.00327586
Complex I	1.7075	1.027	1.1221	1.4084	1.0938	3.5443	1.6401	0.7962	4.6617	3.9749	5.2196	3.9459	4.7251	1.9982	4.5979	0.296669	0.573198	0.689906	0.380662	0.493306	0.0217027	0.408194	0.685689	0.0095	0.00431818	0.00431818	0.00633333	0.0117647	0.219117	0.00327586
CI subunits	-0.5397	-0.4988	0.2927	-1.3604	-0.7244	1.691	1.2001	0.8861	3.1832	1.1112	3.2072	1.7826	3.2982	-0.2273	2.3749	0.707104	0.744339	0.952042	0.380662	0.640319	0.288676	0.53134	0.616964	0.0854207	0.450138	0.0264153	0.257426	0.0242967	0.893162	0.0883026
CI assembly factors	3.8131	2.6251	1.5987	4.4205	3.11	4.6848	1.1385	0.2309	4.2231	5.4983	4.0282	4.2237	3.5828	3.8341	5.0288	0.0141664	0.110833	0.491108	0.00678571	0.04064	0.00863636	0.53134	0.931751	0.0095	0.00431818	0.00431818	0.00633333	0.017412	0.005	0.00327586
Complex III	-0.6264	-0.5422	0.0965	-0.9656	-0.284	1.2642	-0.3915	-0.7262	-0.7716	-0.0537	1.3417	0.9347	0.4302	0.0228	0.9985	0.703599	0.745124	0.984139	0.539184	0.844187	0.415004	0.89957	0.685689	0.721739	0.960474	0.41042	0.602012	0.876602	0.994036	0.48912
CIII subunits	-0.4221	-0.3549	0.082	-1.1599	-0.0747	1.2342	1.1094	0.2603	0.2981	-0.7443	0.5168	0.1915	0.4561	-1.0306	-0.0721	0.803866	0.797837	0.984139	0.427075	0.939992	0.415004	0.57	0.898116	0.903369	0.656785	0.772115	0.915238	0.86962	0.538965	0.977131
Complex IV	1.1642	0.3453	1.0679	0.3824	-0.432	0.1532	-0.4857	0.034	0.2019	0.6561	-0.3242	1.9538	2.1792	1.8797	0.2286	0.497171	0.836948	0.715455	0.781543	0.81189	0.926546	0.83055	0.995968	0.944574	0.719512	0.862289	0.21326	0.151596	0.242898	0.893162
CIV subunits	-0.6246	-1.4338	0.3127	-2.0586	-2.0038	-0.7288	-0.4555	1.0135	-0.6301	-1.5477	-1.9988	-0.2388	0.4157	-0.5083	-2.1837	0.703599	0.43298	0.952042	0.197665	0.218533	0.647257	0.83055	0.596803	0.768306	0.317301	0.178571	0.915238	0.876602	0.798844	0.129243
CIV assembly factors	2.4403	2.0479	1.2806	2.7489	1.5199	0.9984	-0.2141	-1.0028	1.0394	2.6531	1.6048	3.1047	2.6849	3.4374	2.6297	0.173309	0.237026	0.602885	0.0579233	0.354114	0.515137	0.924533	0.596803	0.612133	0.0571404	0.3125	0.0352505	0.0881989	0.0239884	0.066568
Metabolism	9.3597	10.5475	10.2712	9.9618	9.4473	11.4138	8.6859	7.1316	5.5252	12.307	12.155	10.6786	11.0485	9.9641	12.5281	0.0095	0.0105556	0.011875	0.00678571	0.0095	0.00863636	0.00791667	0.00730769	0.0095	0.00431818	0.00431818	0.00633333	0.00791667	0.005	0.00327586
Carbohydrate metabolism	5.6639	5.6011	4.6961	5.1475	5.356	6.1311	4.7908	3.6276	2.886	5.9365	5.8901	5.6831	5.6085	4.3517	5.5001	0.0095	0.0105556	0.011875	0.00678571	0.0095	0.00863636	0.00791667	0.0386179	0.116279	0.00431818	0.00431818	0.00633333	0.00791667	0.005	0.00327586
Gluconeogenesis	2.1797	2.1454	1.117	1.7922	2.0704	2.4482	1.3224	1.0006	2.0811	2.3327	2.4056	2.1538	0.6593	1.7406	2.5655	0.194274	0.224045	0.710074	0.273456	0.218533	0.11316	0.513078	0.596803	0.288671	0.102103	0.077551	0.162193	0.836846	0.267229	0.065643
Malate-aspartate shuttle	2.0598	1.0607	-0.4914	1.4395	1.4595	1.9787	0.2968	-0.4016	1.227	2.2497	1.6009	1.5141	-0.1757	2.166	2.0799	0.231869	0.589641	0.891784	0.370209	0.388267	0.192523	0.903805	0.830135	0.569457	0.102426	0.308073	0.31618	0.955598	0.156752	0.146642
Pyruvate metabolism	3.5624	2.8331	3.0033	4.0481	3.7305	3.1482	2.4476	1.9204	2.0912	3.4315	2.0972	2.8632	2.8534	2.825	2.0141	0.0477867	0.114423	0.0592885	0.0093855	0.021945	0.017428	0.158648	0.303971	0.259692	0.0239899	0.141889	0.0716146	0.0554907	0.0611096	0.1685
TCA cycle	1.9392	2.2666	1.5961	1.5704	2.0673	2.9914	3.0195	2.4555	2.0554	1.841	3.4952	1.9316	2.7521	-0.0488	2.4106	0.281334	0.209801	0.491108	0.333223	0.198705	0.0548341	0.0587084	0.134888	0.295996	0.206205	0.00431818	0.216514	0.0674716	0.994036	0.0883026
TCA-associated	2.9733	2.4292	1.5597	2.7513	2.9655	4.4172	2.3347	1.8153	1.6402	4.0194	3.7727	3.9144	3.0104	2.6371	3.6214	0.0779199	0.154158	0.505522	0.0632069	0.0723975	0.0113379	0.184394	0.303649	0.390947	0.00431818	0.00678232	0.00633333	0.05245	0.0829865	0.01425
Itaconate metabolism	1.3666	1.5559	1.433	1.4383	1.8363	2.2685	2.6151	2.2408	0.4706	2.3506	2.7378	2.4689	2.5334	0.7369	2.3485	0.440447	0.404058	0.530589	0.370209	0.237171	0.144354	0.155095	0.217019	0.824447	0.11864	0.0723228	0.0924707	0.0881989	0.648668	0.109001
Ketone metabolism	0.9698	1.3464	1.7212	0.7502	0.6938	-0.6724	1.0363	1.8155	-1.8196	0.3727	-0.0153	0.8841	2.586	0.9068	1.1433	0.582258	0.477212	0.448113	0.614448	0.640319	0.671647	0.613225	0.311422	0.332534	0.832288	0.991952	0.599259	0.0879358	0.603284	0.426244
Lipid metabolism	7.0124	7.5972	8.7719	7.9338	6.9626	6.7041	6.8484	5.6932	3.0925	6.5071	6.9839	7.0234	7.1751	5.8889	6.988	0.0095	0.0105556	0.011875	0.00678571	0.0095	0.00863636	0.00791667	0.00730769	0.083947	0.00431818	0.00431818	0.00633333	0.00791667	0.005	0.00327586
Fatty acid oxidation	4.0913	4.6322	4.655	4.0612	4.1803	3.088	5.4278	4.8996	0.5883	2.1102	4.8475	4.8198	5.311	3.9197	4.8504	0.0095	0.0105556	0.011875	0.0093855	0.012122	0.0315929	0.00791667	0.00730769	0.771699	0.163194	0.00431818	0.00633333	0.00791667	0.005	0.00327586
Type II fatty acid synthesis	1.8591	1.0826	0.1713	1.9277	1.5333	2.1354	0.1707	-1.5256	1.0572	2.8369	1.1617	2.1331	0.6676	2.5463	2.1188	0.281911	0.557	0.984139	0.241192	0.342175	0.184501	0.926261	0.366089	0.612133	0.0346715	0.469733	0.161811	0.836846	0.101161	0.144762
Cardiolipin synthesis	3.7828	3.2645	3.7318	3.2028	3.5725	2.9888	1.649	2.0584	2.9792	4.3897	3.5389	3.5368	2.8973	3.0631	4.3709	0.0095	0.0513347	0.0142857	0.0093855	0.012122	0.0347095	0.406972	0.275	0.097137	0.00790021	0.0124828	0.021027	0.0688489	0.0143613	0.00327586
Cholesterol bile acid steroid synthesis	1.8705	2.5893	3.6643	1.4644	1.7808	1.4964	3.6672	2.3799	1.0812	1.3023	0.7685	2.2568	3.4438	1.6448	1.5538	0.27055	0.114286	0.0142857	0.364909	0.273488	0.335751	0.0135328	0.134888	0.602759	0.392857	0.653966	0.161811	0.017412	0.310709	0.276319
Phospholipid metabolism	3.5597	3.5071	3.7217	4.4763	3.8521	3.5771	1.2261	1.4714	3.0626	4.9209	3.5136	3.3524	2.6189	3.7537	4.5824	0.0336879	0.0296458	0.0247396	0.00678571	0.0095	0.0107272	0.526905	0.411437	0.0628307	0.00431818	0.0220443	0.048768	0.107284	0.005	0.00327586
Amino acid metabolism	3.5187	4.8126	4.4532	3.8402	4.4659	4.5831	5.3621	4.8292	2.2846	5.0473	4.9953	5.3428	5.2975	4.5215	5.712	0.0141664	0.0105556	0.011875	0.0179924	0.012122	0.00863636	0.00791667	0.00730769	0.232688	0.00431818	0.00431818	0.00633333	0.00791667	0.005	0.00327586
Branched-chain amino acid metabolism	5.0909	5.4565	5.7234	5.0771	5.7776	3.4995	3.5177	4.4607	1.1878	4.1921	4.5288	5.2828	6.162	4.214	5.5628	0.0095	0.0105556	0.011875	0.00678571	0.0095	0.017428	0.00791667	0.00730769	0.587739	0.00431818	0.00431818	0.00633333	0.00791667	0.00782279	0.00327586
Branched-chain amino acid dehydrogenase complex	2.2142	3.3449	2.7683	2.9461	2.5398	1.7292	1.576	1.9665	1.9832	1.8517	1.6624	2.6297	3.2435	1.1816	1.8612	0.184211	0.0458494	0.154158	0.0383838	0.102981	0.254931	0.408194	0.282275	0.295996	0.195059	0.287968	0.0666573	0.0117647	0.499028	0.19314
Lysine metabolism	2.6195	2.4636	2.3017	2.9762	2.4859	3.0351	2.393	2.565	2.565	3.1152	2.7294	2.9714	3.5078	3.7843	3.4489	0.107677	0.156486	0.218558	0.051982	0.11688	0.047123	0.155095	0.129781	0.171356	0.0414586	0.0470297	0.0611326	0.0117647	0.005	0.0107881
Serine metabolism	0.8742	1.6537	1.3665	1.5848	1.2382	1.0885	-0.2268	-1.325	1.0411	2.5451	0.5249	0.3064	0.6219	0.9875	1.1439	0.600105	0.359544	0.558407	0.333223	0.451463	0.496732	0.924533	0.45456	0.620422	0.0639139	0.771154	0.915238	0.836846	0.59108	0.433716
Glycine metabolism	1.1542	1.3516	0.497	1.2569	1.2681	2.6326	2.4109	1.8184	2.1145	2.3883	3.8386	2.33	1.9715	1.6261	3.1859	0.497171	0.472229	0.891784	0.427075	0.426782	0.082116	0.160264	0.311422	0.259032	0.0990042	0.00431818	0.127675	0.206182	0.310709	0.0332037
Glutamate metabolism	0.7113	0.4295	0.2285	0.6675	0.1367	2.5493	2.2572	0.6015	1.777	2.4351	0.593	1.0415	0.0064	1.9213	1.2091	0.672154	0.780362	0.972621	0.656411	0.93418	0.0742188	0.220345	0.735909	0.329579	0.0819773	0.74944	0.571566	0.99604	0.219117	0.423351
Proline metabolism	-0.414	1.0095	0.6992	-0.0417	1.0071	1.457	1.1736	0.989	0.4588	0.9733	1.8328	1.2559	0.26	0.1987	2.3321	0.787317	0.589641	0.842868	0.977435	0.523096	0.349297	0.530924	0.596803	0.824447	0.552983	0.230945	0.450631	0.891259	0.9235	0.100939
Glyoxylate metabolism	0.4323	0.4634	0.4731	0.8218	0.7795	0.7414	1.6642	0.0024	0.6823	1.2004	0.4372	0.6433	-0.3145	0.8572	0.9889	0.746574	0.797837	0.891784	0.580806	0.63895	0.626579	0.42271	0.995968	0.768306	0.428779	0.818664	0.768975	0.890039	0.603284	0.49698
GABA metabolism	-0.6558	0.2073	0.6176	-0.9284	-0.6237	-0.3653	2.4107	1.6587	-1.1065	-0.6445	-0.4986	0.0857	0.4181	-0.2525	-0.0975	0.707104	0.873019	0.877754	0.539184	0.725075	0.818637	0.160264	0.373577	0.612133	0.719512	0.772115	0.950837	0.876602	0.893162	0.975073
Urea cycle	-1.2304	-1.8173	-2.3608	-0.8672	-0.9271	-0.9453	-1.981	-0.5693	-0.4844	0.4401	-1.3467	-2.0062	-0.3451	-0.3614	-1.8367	0.468848	0.284505	0.212471	0.573346	0.55145	0.543557	0.290994	0.735909	0.824447	0.787813	0.41042	0.183597	0.876602	0.865443	0.197933
Nucleotide metabolism	1.0831	0.5331	-0.1804	1.5878	0.7862	2.0242	0.5831	1.3378	2.3144	3.5372	3.2956	2.3656	2.8998	3.3402	3.7375	0.540396	0.736487	0.972621	0.332708	0.63596	0.208333	0.804926	0.435455	0.249965	0.00790021	0.0220443	0.126186	0.0379242	0.0239884	0.00610854
Nucleotide import	-0.125	-0.5527	-0.5566	-0.3004	-0.3863	-0.8349	-0.3298	1.5425	-0.1915	-0.0883	-0.0162	-0.1738	0.077	0.7826	-0.3786	0.92057	0.745124	0.891784	0.818779	0.824259	0.58154	0.899725	0.386097	0.944574	0.960474	0.991952	0.940679	0.991217	0.641026	0.846278
Nucleotide synthesis and processing	1.9896	1.7138	0.7866	2.6064	1.9574	2.9669	0.9124	0.8842	2.3416	4.0951	3.9449	3.2057	3.7552	3.9425	5.4198	0.231869	0.358621	0.842868	0.105759	0.237171	0.0548341	0.631399	0.616964	0.232688	0.00431818	0.00678232	0.0510557	0.00791667	0.00782279	0.00327586
Metals and cofactors	3.1093	3.418	3.6693	3.6342	3.3383	3.6604	1.5191	0.9153	2.8744	5.5832	4.8235	4.0397	4.6116	3.7329	6.1629	0.0477867	0.0513347	0.0142857	0.0093855	0.026821	0.0216302	0.42271	0.616964	0.0916104	0.00431818	0.00431818	0.021027	0.00791667	0.0143613	0.00327586
Carnitine synthesis and transport	3.5167	3.8619	3.4061	3.7365	3.4904	2.8608	3.0835	2.9261	1.4612	1.9058	3.488	3.1886	3.4836	2.1327	2.3103	0.0141664	0.0105556	0.0142857	0.0093855	0.012122	0.047123	0.0355539	0.084467	0.48254	0.195059	0.00678232	0.0285571	0.0117647	0.137722	0.0912649
Coenzyme A metabolism	1.2945	0.8357	0.4854	2.3029	1.9186	2.7797	0.0207	-0.0872	2.7139	3.6091	1.192	0.1623	1.3964	1.9909	2.6062	0.461429	0.636011	0.891784	0.145731	0.237171	0.0567034	0.998095	0.975013	0.0916104	0.0146605	0.469733	0.937757	0.454643	0.219117	0.066568
Coenzyme Q metabolism	-0.5853	-0.3504	-0.5932	0.6314	0.6192	1.0382	-0.7045	-1.8439	0.0892	2.3529	1.503	-0.3673	-0.4733	0.917	2.1419	0.707104	0.808313	0.877754	0.666842	0.693513	0.533929	0.710897	0.303971	0.982141	0.0990042	0.319352	0.867376	0.86962	0.603284	0.131807
Copper metabolism	0.8446	0.6729	0.7445	1.4994	0.079	-1.4907	-1.3033	-1.7732	0.5927	-0.198	-0.9116	0.6763	-0.0363	1.7666	0.0561	0.611362	0.688608	0.842868	0.364909	0.958084	0.349297	0.513078	0.316992	0.782126	0.920453	0.539189	0.763487	0.993954	0.267229	0.977131
Heme synthesis and processing	3.6155	2.7054	2.5042	2.9147	3.2566	1.5511	0.8996	-0.009	1.4196	3.3501	1.7008	2.3544	2.3114	2.4351	3.5036	0.0141664	0.122388	0.180231	0.0906124	0.0433262	0.328653	0.645295	0.995968	0.515752	0.0346715	0.252324	0.126186	0.10553	0.101161	0.0107054
Fe-S cluster biosynthesis	1.9108	1.7172	2.0187	2.1594	1.8709	2.112	1.1286	0.5117	2.743	2.7429	2.6721	2.3088	2.7899	2.891	3.3485	0.27055	0.349031	0.336419	0.155452	0.263952	0.146939	0.530924	0.809027	0.123457	0.0516117	0.077551	0.13836	0.0424044	0.0515309	0.0107054
NAD biosynthesis and metabolism	2.1373	2.7955	3.2513	0.5896	0.7057	2.0134	1.8482	2.9497	-1.2364	2.3849	2.5147	2.985	2.8859	0.5688	2.817	0.195825	0.10936	0.0428217	0.673697	0.640319	0.19838	0.314018	0.0795201	0.587739	0.0990042	0.0730178	0.0578827	0.0534509	0.759225	0.0578164
Fe-S-containing proteins	0.9337	1.1225	1.6714	1.0715	0.9671	1.1915	1.0354	-0.0889	2.1267	1.6581	3.4134	1.7768	2.9475	2.2826	3.7303	0.567623	0.531486	0.46733	0.496114	0.53761	0.415004	0.58642	0.975013	0.249965	0.287612	0.00678232	0.25345	0.0313531	0.140794	0.0107054
Heme-containing proteins	-1.0515	-0.9389	0.1922	-2.1505	-1.1085	-0.4118	0.8652	-0.101	-0.0389	-1.0885	-1.0902	-1.0563	-0.5492	-2.3137	-1.0042	0.540396	0.608439	0.972621	0.155452	0.472558	0.779672	0.652203	0.975013	0.996375	0.48768	0.528303	0.571877	0.836846	0.137722	0.484647
Vitamin metabolism	3.4762	3.4032	2.1921	3.174	3.4719	3.8588	0.7497	-0.632	2.1699	5.8272	3.7235	3.8505	1.8167	4.6071	4.8143	0.0252828	0.0417155	0.275488	0.0272226	0.012122	0.0107272	0.707692	0.730473	0.259692	0.00431818	0.0124828	0.021027	0.237263	0.005	0.00327586
Folate and 1-C metabolism	2.2744	2.2864	0.1819	1.92	2.168	2.8724	-0.3045	-2.0669	2.1889	3.5944	2.882	1.7178	0.5637	2.4908	3.5627	0.184211	0.18768	0.972621	0.249748	0.196443	0.0567034	0.899725	0.275	0.27417	0.0200563	0.0468253	0.270248	0.867706	0.114353	0.00605636
Detoxification	2.3498	2.8947	3.8566	2.6391	2.2522	4.2681	3.4803	3.3254	1.5758	3.0807	3.2454	2.7148	4.0517	1.6383	3.2108	0.184211	0.0959596	0.011875	0.0895204	0.179255	0.0107272	0.0255892	0.0314153	0.412742	0.0404298	0.0222027	0.0716146	0.017412	0.310709	0.01425
Xenobiotic metabolism	0.5575	1.3904	2.1806	0.8752	1.2135	3.3037	2.9179	2.8665	1.0018	1.2771	3.4595	2.3323	3.8298	0.8548	2.4984	0.742845	0.46073	0.293475	0.573346	0.426782	0.0216302	0.0798319	0.10444	0.626519	0.420565	0.0308642	0.126186	0.0117647	0.617516	0.0578164
ROS and glutathione metabolism	2.7675	2.9914	3.3237	2.7084	2.2401	3.074	2.2025	2.2073	1.1067	2.978	1.1778	1.0936	2.269	1.6016	2.2021	0.0523416	0.0691979	0.0343539	0.0632069	0.175115	0.0347095	0.236061	0.215618	0.612133	0.0370577	0.469733	0.530167	0.147483	0.310709	0.119378
Electron carriers	0.2415	-0.0283	-0.8067	-0.367	0.1629	1.5981	0.2947	-1.5522	0.4414	0.884	0.2152	-0.0034	-0.9897	-0.3201	1.7353	0.882878	0.976608	0.842868	0.781543	0.920975	0.314093	0.910664	0.359409	0.824447	0.589409	0.912401	0.998047	0.642264	0.870114	0.212184
Q-linked reactions other	0.8478	0.4665	-0.2844	0.5135	0.7928	1.435	-0.1187	-0.9784	0.4481	1.2908	0.5506	0.2847	-0.5661	0.8336	2.1738	0.611362	0.766477	0.952042	0.722222	0.634125	0.349297	0.950625	0.596803	0.824447	0.395043	0.771154	0.915238	0.865841	0.617516	0.117103
Sulfur metabolism	2.3825	3.3218	3.12	3.75	3.5769	3.2638	1.2999	2.569	0.6692	3.4077	3.9365	2.6667	3.9615	3.7446	4.3378	0.183044	0.0463754	0.0142857	0.00678571	0.0095	0.0216302	0.513078	0.109179	0.768306	0.00790021	0.00678232	0.0884873	0.00791667	0.0143613	0.00327586
Small molecule transport	3.7037	3.533	3.7756	3.8345	3.9208	3.6961	2.0131	2.4148	1.5291	4.479	3.3176	2.9928	3.9217	3.4593	3.9658	0.0253198	0.0296458	0.0142857	0.0093855	0.0095	0.0107272	0.263382	0.19633	0.425688	0.00431818	0.0330336	0.0716146	0.017412	0.0193076	0.00605636
SLC25A family	1.8689	1.8936	2.0929	2.281	2.0704	2.0847	1.4126	2.5182	1.0097	2.8137	2.0442	1.8641	2.7167	2.7444	1.841	0.281911	0.293814	0.30381	0.105759	0.218533	0.184501	0.490702	0.136201	0.626519	0.0568208	0.164829	0.221183	0.100865	0.0764157	0.183752
ABC transporters	1.414	1.9113	1.7883	1.0069	1.4716	1.3824	1.8026	0.7514	0.0747	1.5186	0.1658	0.0739	-0.0121	-0.0404	0.9866	0.405869	0.284505	0.356222	0.512951	0.354114	0.349297	0.332362	0.694593	0.982141	0.345054	0.912401	0.950837	0.99604	0.994036	0.495498
Signaling	1.5343	1.4984	0.9501	1.6357	1.6245	1.4179	0.9892	1.1206	0.6714	0.5312	0.9339	0.5504	-0.1127	1.1796	0.9616	0.351724	0.404058	0.742693	0.316709	0.323772	0.349297	0.613942	0.573441	0.768306	0.767677	0.573614	0.810348	0.991217	0.499028	0.484647
Calcium homeostasis	0.8199	0.6734	-0.122	1.1015	1.3498	0.9433	0.7621	0.6135	1.0942	-0.098	-0.0604	-0.2679	-1.2898	1.0532	0.3608	0.633413	0.676293	0.984139	0.479798	0.404458	0.543926	0.710897	0.735909	0.612133	0.960474	0.974268	0.915238	0.515329	0.538965	0.845829
EF hand proteins	1.7549	1.0431	0.7485	1.6973	1.7684	1.3189	0.4066	1.1003	0.9971	0.7296	0.2694	0.5027	0.2995	0.9099	1.8289	0.296669	0.562591	0.842868	0.280528	0.294392	0.415004	0.86116	0.573441	0.626519	0.670124	0.895943	0.812859	0.891259	0.603284	0.183752
cAMP-PKA signaling	-1.2614	-1.1664	-1.4087	-1.3292	-1.5521	-0.2962	-0.0021	-0.9189	-0.6173	-0.4021	-0.7079	-1.115	-1.178	-1.1756	-0.0811	0.468848	0.531486	0.530589	0.398526	0.342175	0.833941	0.998095	0.616964	0.771699	0.832288	0.675926	0.522522	0.587007	0.505166	0.970899
Mitochondrial dynamics and surveillance	5.1234	5.3537	4.3103	5.3673	5.7214	6.1485	2.9065	1.697	2.5153	4.7542	6.0286	4.7227	3.1556	4.8801	5.4827	0.0095	0.0105556	0.011875	0.00678571	0.0095	0.00863636	0.076	0.31469	0.173744	0.00431818	0.00431818	0.00633333	0.0436581	0.005	0.00327586
Fusion	0.7817	0.5576	0.72	0.9266	1.0933	1.0215	-1.5027	-2.9047	0.0727	1.3326	0.9183	1.4654	-0.4188	1.6756	1.8114	0.651429	0.736487	0.842868	0.556989	0.493306	0.524351	0.439375	0.10444	0.982141	0.373328	0.584953	0.365385	0.876602	0.300508	0.196181
Fission	2.1823	2.0031	2.2751	2.3317	2.8917	3.091	0.947	0.8096	1.192	3.7728	3.1638	2.4844	1.4966	1.1071	3.1484	0.184211	0.256417	0.255462	0.105759	0.04064	0.0216302	0.624533	0.654738	0.587739	0.00431818	0.0173273	0.10947	0.37573	0.538965	0.0215909
Organelle contact sites	2.0239	1.4712	1.0596	2.4458	2.3517	3.1224	-0.3451	-1.8592	1.8923	1.9421	2.2018	2.0663	-0.6762	1.1091	1.534	0.27055	0.43298	0.715455	0.0961441	0.141394	0.0315929	0.903805	0.303971	0.329579	0.195059	0.15184	0.180594	0.836846	0.511983	0.283733
Intramitochondrial membrane interactions	-0.4447	-0.8	-1.4419	0.011	-0.3305	1.6619	-1.4684	-1.9687	0.7187	0.5152	1.0003	-0.4756	-2.1855	-0.7212	-0.3811	0.787317	0.632959	0.52841	0.994036	0.844187	0.297079	0.485767	0.275	0.768306	0.749756	0.539189	0.819515	0.151596	0.648668	0.837603
Mitophagy	1.1335	1.0087	0.4768	1.3254	1.5668	0.9165	0.8412	-0.6367	0.1652	0.3612	1.0174	0.5698	-0.333	1.2114	1.3312	0.497171	0.608439	0.891784	0.391813	0.340206	0.541139	0.652203	0.719124	0.961099	0.85561	0.57	0.812859	0.891259	0.493788	0.367043
Autophagy	2.6018	2.4058	2.037	2.9835	3.5036	2.8262	2.0592	0.8914	1.1489	2.1127	2.6738	1.7186	1.2141	1.6597	3.0249	0.113272	0.154158	0.317289	0.050758	0.012122	0.053491	0.269137	0.627511	0.593047	0.156645	0.0719216	0.286557	0.545977	0.310709	0.0276415
Apoptosis	3.2155	4.4696	4.0132	3.6058	3.9643	3.0432	3.6976	3.7877	-0.05	2.0408	4.5179	3.584	4.5012	4.342	3.5121	0.0720425	0.0105556	0.0247396	0.0218357	0.0095	0.0315929	0.00791667	0.0250527	0.982141	0.174318	0.00431818	0.0285571	0.00791667	0.005	0.0180668
Cristae formation	1.7061	0.892	1.5136	1.1763	1.365	3.5795	3.1691	1.4556	3.9268	3.0086	1.5373	1.7297	2.3841	1.876	1.5672	0.296669	0.632959	0.518474	0.419975	0.409931	0.0107272	0.0518446	0.40741	0.0095	0.0289616	0.329353	0.292845	0.126474	0.225992	0.276319
